# A regulatory T cell signature provides a shared molecular basis for the therapeutic window of opportunity in rheumatic disease

**DOI:** 10.64898/2026.09.21.753213

**Authors:** Marie Binvignat, Federica Martina, Fabien Pitoiset, Alexandra Roux, Roberta Lorenzon, Pierre Hodara, Pierre Barennes, Hélène Vantomme, Michèle Sastre, Signe Hassler, Claire Ribet, Alice Courties, Vanessa Mhanna, Paul Stys, Leslie Adda, Vimala Diderot, Eric Vicaut, Caroline Aheng, Nicolas Coatnoan, Adrien Six, Nicolas Tchitchek, Michelle Rosenzwajg, Francis Berenbaum, David Klatzmann, Jérémie Sellam, Encarnita Mariotti-Ferrandiz

## Abstract

Rheumatic diseases, including rheumatoid arthritis (RA), spondyloarthritis (SpA) and osteoarthritis (OA), show distinct phenotypes yet respond to overlapping therapies, implicating shared immune mechanisms. In the Trans*i*mmunom cohort, we profiled peripheral blood from 240 individuals (47 healthy, 44 OA, 91 RA, 58 SpA) across deep immunophenotyping, immunoproteomics and Treg-Teff transcriptomics. Single-layer analyses revealed broader Treg than Teff remodeling, along with a shared pattern of reduced activated Tregs and expanded Helios⁺ Tregs across all diseases, alongside a decrease in functional Treg subpopulations, including CTLA4⁺ and CD45RA⁻ Tregs. In RA specifically, LAG3⁺ Tregs were also expanded. Combining omics layers outperformed single-layer approaches for disease classification. Among individual layers, Treg transcriptomes were most discriminative, and integration uncovered disease-specific programs. Unsupervised clustering identified a cross-disease cluster independent of activity, treatment and age, mapping to early disease (≤2 years) and dominated by a Treg dysfunction-associated program. These results provide a biological rationale for the therapeutic “window of opportunity” concept and duration-stratified Treg-directed trials.
