## Supplementary material for "A regulatory T cell signature provides a shared molecular basis for the therapeutic window of opportunity in rheumatic disease": TI_multiomics_NM_tableS6.xlsx

### Sheet: TI_multiomics_NM_tableS6
Panel	Variable name	Reference group	Disease	median (HV)	IQR (HV)	Median (disease)	IQR (disease)	p-value	FDR
B cells	Unswitched memory B cells (%)	HV	RA	16.44	11.74 -22.81	12.66	9.22-18.36	0.016	0.0782857
B cells	Plasmablast (%)	HV	OA	0.85	0.64 -1.21	0.67	0.53-0.79	0.003	0.0373636
B cells	Transitional B cells (%)	HV	OA	8.88	6.07 -11.14	7.39	5.63-8.97	0.045	0.176143
B cells	CD21low B cells (%)	HV	RA	8.63	6.55 -11.38	11.09	7.92-15.06	0.007	0.0456667
B cells	CD5+ B cells (%)	HV	RA	23.02	18.75 -30.22	16.88	11.67-25.67	0.000301	0.00515463
B cells	Activated B cells CD32- (%)	HV	OA	7.29	4.55 -10.54	9.35	5.38-15.32	0.036	0.170069
CD4 T cells polarization	TEMRA Th2 cells (%)	HV	OA	2.87	1.42 -3.99	1.85	1.56-2.46	0.023	0.148417
CD4 T cells polarization	TEMRA Th2 cells (%)	HV	RA	2.87	1.42 -3.99	1.94	1.32-2.48	0.004	0.0322353
CD4 T cells polarization	TEMRA Th2 cells (%)	HV	SpA	2.87	1.42 -3.99	1.99	1.55-2.72	0.016	0.107217
CD4 T cells polarization	T helper Th2 cells (%)	HV	RA	10.3	7.39 -12.57	12.6	9.42-16.75	0.016	0.0782857
CD4 T cells polarization	T helper Th2 cells (%)	HV	SpA	10.3	7.39 -12.57	12.31	9.32-14.67	0.018	0.107217
CD4 T cells polarization	T helper Th17 cells (%)	HV	SpA	10.64	7.53 -12.21	11.78	9.92-14.45	0.002	0.0210769
CD4 T cells polarization	T helper Th9-Th17.1 cells (%)	HV	OA	13.91	10.04 -20.25	9.73	7.23-15.85	0.042	0.174364
CD4 T cells polarization	Th2 memory cells (%)	HV	OA	97.14	96.03 -98.58	98.14	97.56-98.46	0.025	0.148417
CD4 T cells polarization	Th2 memory cells (%)	HV	RA	97.14	96.03 -98.58	98.07	97.52-98.66	0.005	0.0380556
CD4 T cells polarization	Th2 memory cells (%)	HV	SpA	97.14	96.03 -98.58	98.01	97.27-98.46	0.017	0.107217
DC/monocytes	pDCs (%)	HV	RA	0.42	0.35 -0.56	0.34	0.27-0.47	0.014	0.07672
DC/monocytes	mDC2 (%)	HV	RA	5.29	4.95 -6.18	4.62	3.15-7.24	0.039	0.140605
DC/monocytes	mDC CCR5+ (%)	HV	OA	87.67	80.38 -91.66	84.44	72.92-87.38	0.031	0.163346
DC/monocytes	mDC CCR5+ (%)	HV	SpA	87.67	80.38 -91.66	82.22	73.06-87.51	0.01	0.085625
DC/monocytes	Classical Monocytes (%)	HV	RA	81.77	78.82 -85.16	85.01	79.19-88.31	0.014	0.07672
DC/monocytes	Classical Monocytes (%)	HV	SpA	81.77	78.82 -85.16	84.83	81.36-87.52	0.005	0.0489286
Lymphoid	Lymphocytes (%)	HV	OA	32.5	24.87 -38.12	35.11	31.42-39.63	0.033	0.166357
MAIT - NKT cells	NKT TCR-Va7.2+ cells (%)	HV	OA	5.36	3.84 -7.82	4.36	3.06-6.45	0.041	0.174364
MAIT - NKT cells	NKT TCR-Va7.2+ cells (%)	HV	RA	5.36	3.84 -7.82	3.57	2.64-5.69	0.000723	0.00725121
MAIT - NKT cells	MAIT cells (%)	HV	RA	3.03	1.73 -5.08	1.6	1.15-3.45	0.01	0.0622727
Myeloid - ILCs	Neutrophils/Eosinophils (%)	HV	OA	58.22	51.68 -65.57	54.93	50.84-58.76	0.024	0.148417
Myeloid - ILCs	Neutrophils/Eosinophils (%)	HV	RA	58.22	51.68 -65.57	62.06	57.7-67.06	0.047	0.160975
Myeloid - ILCs	Innate lymphoid cells (%)	HV	OA	0.15	0.12 -0.23	0.12	0.08-0.15	0.000194	0.0066445
Myeloid - ILCs	Innate lymphoid cells (%)	HV	RA	0.15	0.12 -0.23	0.11	0.07-0.15	6.51e-05	0.001507
Myeloid - ILCs	Innate lymphoid cells (%)	HV	SpA	0.15	0.12 -0.23	0.12	0.08-0.16	0.000597	0.0114167
Myeloid - ILCs	Innate lymphoid cells ILC2 (%)	HV	SpA	24.18	19.13 -32.89	31.04	22.61-42.85	0.023	0.12604
Myeloid - ILCs	Innate lymphoid cells ILC1 (%)	HV	OA	35.04	26.01 -46.98	45.19	36.62-50.22	0.007	0.0685
Myeloid - ILCs	Innate lymphoid cells ILC3 (%)	HV	OA	38.87	28.47 -45.63	28.54	22.3-31.34	7.51e-06	0.00102887
Myeloid - ILCs	Innate lymphoid cells ILC3 (%)	HV	RA	38.87	28.47 -45.63	26.11	19.77-36.36	9.15e-06	0.000626775
Myeloid - ILCs	Innate lymphoid cells ILC3 (%)	HV	SpA	38.87	28.47 -45.63	29.67	22.88-35.72	0.000958	0.0114167
Myeloid - ILCs	Eosinophils (%)	HV	OA	3.7	2.63 -5.44	4.64	3.43-7.31	0.039	0.174364
NK - NCR cells	CD56dim NKp44+ cells (%)	HV	RA	2.26	1.71 -3.04	2.9	2.02-4.12	0.017	0.0803103
NK - NCR cells	CD56bright NKp44+ cells (%)	HV	RA	9.41	8.03 -11.91	15.48	10.14-23.13	4.3e-05	0.00147275
NK - NCR cells	CD56bright NKp44+ cells (%)	HV	SpA	9.41	8.03 -11.91	15.93	12.16-21.52	0.000116	0.0047265
NK - NCR cells	CD56bright NKp30+ cells (%)	HV	RA	61.35	53.67 -68.12	71.46	61.57-78.1	2e-04	0.00391429
NK - NCR cells	CD56bright NKp30+ cells (%)	HV	SpA	61.35	53.67 -68.12	68.85	59.23-77.05	0.001	0.0114167
NK - NCR cells	CD56dim NKp46+ cells (%)	HV	RA	82.53	73.89 -84.73	85.31	77-89.86	0.031	0.114784
NK - NCR cells	CD56dim NKp46+ cells (%)	HV	SpA	82.53	73.89 -84.73	85.47	77.23-90.61	0.03	0.146786
NK - NCR cells	CD56brightNKp46+ cells (%)	HV	RA	97.63	96.36 -98.31	98.03	97.26-98.78	0.018	0.0822
NK - NCR cells	CD56dim NKG2D+ cells (%)	HV	OA	85.24	83.53 -86.11	86.69	84.38-88.94	0.008	0.0685
NK - NCR cells	CD56bright NKG2D+ cells (%)	HV	RA	89.62	82.95 -91.31	90.65	87.55-91.7	0.03	0.114784
NK - NCR cells	CD56bright CD8+ NK cells (%)	HV	RA	38.88	32.49 -49.74	50.33	43.93-62.96	6.35e-06	0.000626775
NK - NCR cells	CD56dim HLA-DR+ NK cells (%)	HV	RA	14	9.73 -19.94	18.8	11.7-28.42	0.024	0.10275
NK - NCR cells	HLA-DR+ CD8 T cells (%)	HV	OA	27.6	18.56 -44.08	41.01	26.81-53.44	0.026	0.148417
NK - NCR cells	TCRgd T cells (%)	HV	RA	2.87	1.89 -4.7	2	1.28-3.09	0.004	0.0322353
NK - NCR cells	TCRgd CD8+ T cells (%)	HV	RA	16.56	14.28 -24.3	25.69	17.74-37.59	0.000493	0.00652618
NK - NCR cells	NKT-like HLA-DR+ cells (%)	HV	RA	35.44	21.25 -49.64	45.54	28.98-61.98	0.031	0.114784
NK - NCR cells	CD56dim CD16+ NK cells (%)	HV	OA	83.69	76.8 -88.75	88.88	83.33-92.15	0.002	0.0304444
NK - NCR cells	CD56bright NK cells (%)	HV	OA	7.56	4.75 -11.58	5.09	3.61-7.83	0.012	0.0822
T cells	CD4 T cells (%)	HV	RA	60	55.07 -66.92	66.15	60.48-74.11	0.000524	0.00652618
T cells	CD8 T cells (%)	HV	RA	31.99	26.86 -37.42	27.85	22.16-32.68	0.000741	0.00725121
T cells activation	CD4 T cells CD57+ (%)	HV	OA	1.55	0.9 -2.66	2.28	1.16-5.37	0.034	0.166357
T cells activation	CD8 T cells CD57+ (%)	HV	OA	21.81	15.89 -33.18	35.23	22.96-43.53	0.004	0.0456667
T cells activation	CD4 T cells CD69+ (%)	HV	OA	0.33	0.25 -0.56	0.27	0.2-0.37	0.01	0.0761111
T cells activation	CD4 T cells CD69+ (%)	HV	SpA	0.33	0.25 -0.56	0.28	0.21-0.36	0.026	0.131926
T cells activation	T effector cells CD95+ (%)	HV	SpA	50.03	40.43 -58.42	45.1	34.5-53.77	0.049	0.215879
T cells activation	Treg CD95+ (%)	HV	RA	63.28	53.81 -69.45	57.41	49.43-65.66	0.024	0.10275
T cells activation	Treg CD95+ (%)	HV	SpA	63.28	53.81 -69.45	57.01	44.84-67.4	0.018	0.107217
T cells activation	CD4 T cells CD95+ (%)	HV	SpA	51.5	42.76 -59.17	46.35	35.02-55.52	0.041	0.187233
T cells activation	CD8 T cells HLA-DR+ (%)	HV	OA	16.91	11.44 -23.03	22.79	17.45-29.69	0.012	0.0822
T cells activation	T effector cells HLA-DR+ (%)	HV	OA	5.07	4.46 -6.3	6.18	4.64-8.55	0.045	0.176143
T cells activation	T effector cells HLA-DR+ (%)	HV	SpA	5.07	4.46 -6.3	4.08	3.43-5.5	0.001	0.0114167
T cells activation	Treg HLA-DR+ (%)	HV	RA	23.83	19.45 -31.79	20.12	15.8-26.57	0.006	0.0411
T cells activation	Treg HLA-DR+ (%)	HV	SpA	23.83	19.45 -31.79	20.73	15.8-27.33	0.032	0.151172
T cells activation	CD4 T cells HLA-DR+ (%)	HV	OA	7.71	6.57 -8.81	9.56	7.32-11.39	0.006	0.0632308
T cells activation	CD4 T cells HLA-DR+ (%)	HV	SpA	7.71	6.57 -8.81	6.56	5.8-8.19	0.019	0.108458
T cells activation	CD8 ICOS+ (%)	HV	OA	0.83	0.57 -1.1	0.57	0.32-0.77	0.009	0.0725294
T cells activation	CD8 ICOS+ (%)	HV	RA	0.83	0.57 -1.1	0.58	0.36-1.04	0.045	0.158077
T cells activation	Treg ICOS+ (%)	HV	OA	20.97	15.33 -25.99	16.02	11.6-20.85	0.008	0.0685
T cells activation	Treg ICOS+ (%)	HV	RA	20.97	15.33 -25.99	15.51	11.34-21.14	0.000614	0.00700983
T cells activation	Treg ICOS+ (%)	HV	SpA	20.97	15.33 -25.99	16.31	13.02-20.41	0.012	0.0865263
T cells activation	CD4 T cells ICOS+ (%)	HV	OA	5.22	3.9 -6.68	4.33	3.35-5.54	0.047	0.178861
T cells migration	CD4 T cells CLA+ (%)	HV	SpA	16.34	13.12 -19.5	13.08	9.37-17.03	0.011	0.0865263
T cells migration	CD8 T cells CD103+ (%)	HV	OA	2.29	1.44 -3.2	1.67	1.17-2.21	0.03	0.163346
T cells migration	CD8 T cells a4+B7+ (%)	HV	OA	44.49	38.25 -54.38	33.52	26.87-42.99	7.07e-05	0.00347067
T cells migration	CD8 T cells a4+B7- (%)	HV	OA	33.44	24.37 -47.08	49.46	39.33-54.52	0.001	0.017125
T cells naive/memory	Naive T effector cells (%)	HV	SpA	11.56	8.47 -17.17	16.68	13.05-24.42	0.001	0.0114167
T cells naive/memory	Naive T reg (%)	HV	RA	3.96	2.36 -6.93	4.96	3.46-9.16	0.028	0.112824
T cells naive/memory	Naive T reg (%)	HV	SpA	3.96	2.36 -6.93	6.67	5.22-9.38	0.000138	0.0047265
T cells naive/memory	Central memory Treg (%)	HV	SpA	45.38	39.35 -52.08	40.99	31.81-45.67	0.000853	0.0114167
T cells naive/memory	Effector memory Treg (%)	HV	RA	17.77	12.97 -22.85	14.83	9.58-18.92	0.014	0.07672
T cells naive/memory	Effector memory CD4 T cells (%)	HV	RA	14.69	10.94 -21.5	12.69	8.26-17.62	0.026	0.107939
T cells naive/memory	TEMRA CD4+ cells (%)	HV	SpA	2	1.15 -3.12	1.16	0.73-1.98	0.000138	0.0047265
T cells naive/memory	Naive CD8 T cells (%)	HV	OA	32.29	22.6 -43.79	19.73	14.81-28.92	7.6e-05	0.00347067
T cells naive/memory	TEMRA CD8 T cells (%)	HV	OA	28.78	23.05 -40.85	46.8	30.9-54.89	0.000455	0.012467
Treg function	CD4 Treg GITR+ (%)	HV	OA	14.07	10.8 -16.75	17.98	14.26-25.07	0.003	0.0373636
Treg function	CD4 Treg GITR+ (%)	HV	SpA	14.07	10.8 -16.75	9.28	7.27-12.25	5.71e-05	0.0047265
Treg function	CD4 Treg LAP+ (%)	HV	RA	12.24	8.37 -15.39	14.93	10.65-19.5	0.015	0.0782857
Treg function	CD4 Treg LAG3+ (%)	HV	RA	4.22	4.06 -4.58	5.34	3.94-7.8	0.001	0.00913333
Treg function	CD4 Treg CD45RA- (%)	HV	OA	64.07	51.38 -70.71	67.13	62.83-73.4	0.04	0.174364
Treg function	CD4 Treg CD45RA- (%)	HV	RA	64.07	51.38 -70.71	49.39	36.98-62.24	4.18e-05	0.00147275
Treg function	CD4 Treg CD45RA- (%)	HV	SpA	64.07	51.38 -70.71	55.25	37.21-68.44	0.025	0.131731
Treg phenotypes	FoxP3+ Treg (%)	HV	OA	7.33	5.4 -8.68	8.36	7.66-10.25	0.001	0.017125
Treg phenotypes	FoxP3+ Treg (%)	HV	RA	7.33	5.4 -8.68	8.29	6.54-10.22	0.006	0.0411
Treg phenotypes	FoxP3+ Treg (%)	HV	SpA	7.33	5.4 -8.68	8.77	7.52-10.6	0.000486	0.011097
Treg phenotypes	FoxP3+ Treg CXCR5+ (%)	HV	SpA	6.12	4.3 -8.32	4.28	2.9-7.12	0.01	0.085625
Treg phenotypes	FoxP3+ Treg Helios + (%)	HV	OA	64.07	23.54 -72.43	70.55	66.63-74.95	0.000895	0.017125
Treg phenotypes	FoxP3+ Treg Helios + (%)	HV	RA	64.07	23.54 -72.43	70.24	59.2-77.19	0.000457	0.00652618
Treg phenotypes	FoxP3+ Treg Helios + (%)	HV	SpA	64.07	23.54 -72.43	71.15	65.06-76.39	0.000375	0.010275
Treg phenotypes	FoxP3+ Treg CTLA4+ (%)	HV	RA	32.4	25.75 -40.22	25.14	20.65-30.52	6.6e-05	0.001507
Treg phenotypes	FoxP3+ Treg CTLA4+ (%)	HV	SpA	32.4	25.75	26.39	21.35-32.97	0.012	0.0865263
