## Supplementary material for "A regulatory T cell signature provides a shared molecular basis for the therapeutic window of opportunity in rheumatic disease": TI_multiomics_NM_tableS7.xlsx

### Sheet: Sheet1
Cytokines kit	Cytokines	reference group	disease	Median (HV)	IQR (HV)	Median (disease)	IQR (disease)	FDR
CCCK	EGF	HV	OA	411.15	98.89 - 991.89	1329.02	321.13 - 2784.36	0.00413333
CCCK	EGF	HV	RA	411.15	98.89 - 991.89	1790.94	557.63 - 3430.76	1.2152e-05
CCCK	EGF	HV	SpA	411.15	98.89 - 991.89	1246.32	483.43 - 3140.99	0.0009486
CCCK	Eotaxin	HV	RA	307.3	234.10 - 508.90	497.02	249.87 - 766.36	0.0135625
CCCK	Eotaxin	HV	SpA	307.3	234.10 - 508.90	465.86	310.84 - 672.76	0.0155
CCCK	FGF2	HV	RA	9.47	6.39 - 16.51	16.8	9.11 - 53.67	0.00104883
CCCK	GCSF	HV	RA	9.93	8.14 - 13.61	15.59	9.99 - 24.59	0.002015
CCCK	GMCSF	HV	RA	7.9	5.05 - 10.06	15.28	6.39 - 40.75	0.000294337
CCCK	GRO	HV	OA	4613.55	3112.24 - 6120.54	6513.27	4765.93 - 8527.30	0.0109412
CCCK	GRO	HV	RA	4613.55	3112.24 - 6120.54	6716.41	4927.58 - 9299.64	0.000519619
CCCK	GRO	HV	SpA	4613.55	3112.24 - 6120.54	6514.59	5071.54 - 8662.37	0.0103333
CCCK	IFNa2	HV	OA	6.79	5.98 - 8.89	4.72	3.93 - 5.44	7.688e-05
CCCK	IFNa2	HV	SpA	6.79	5.98 - 8.89	5.51	4.71 - 7.30	0.0103333
CCCK	IL10	HV	OA	22.81	16.06 - 28.27	10.28	6.83 - 22.69	0.0007998
CCCK	IL10	HV	SpA	22.81	16.06 - 28.27	15.2	8.36 - 29.50	0.0354286
CCCK	IL12p40	HV	OA	16.45	13.55 - 20.93	10.76	8.44 - 14.18	0.0003906
CCCK	IL12p40	HV	SpA	16.45	13.55 - 20.93	11.88	9.55 - 18.29	0.0354286
CCCK	IL13	HV	OA	24.08	17.13 - 50.42	12.95	11.39 - 28.42	0.001736
CCCK	IL13	HV	SpA	24.08	17.13 - 50.42	15.48	11.18 - 42.42	0.0354286
CCCK	IL15	HV	OA	21.75	15.91 - 26.32	15.05	9.63 - 21.25	0.00377723
CCCK	IL15	HV	RA	21.75	15.91 - 26.32	30.21	19.65 - 57.85	0.0230286
CCCK	IL1a	HV	OA	94.83	93.46 - 96.95	90.02	88.04 - 97.48	0.0261053
CCCK	IL1a	HV	RA	94.83	93.46 - 96.95	92.19	88.04 - 98.03	0.0275556
CCCK	IL1a	HV	SpA	94.83	93.46 - 96.95	92.24	87.78 - 97.27	0.0248
CCCK	IL1b	HV	RA	11.47	8.75 - 18.03	22.1	11.72 - 53.03	0.000586182
CCCK	IL1RA	HV	RA	24.85	10.72 - 52.26	138.81	31.79 - 967.82	1.58338e-05
CCCK	IL2	HV	RA	9.01	5.78 - 25.49	23.35	7.74 - 90.14	0.004
CCCK	IL3	HV	OA	10.23	9.26 - 12.18	8.14	7.71 - 9.71	6.541e-05
CCCK	IL3	HV	SpA	10.23	9.26 - 12.18	9.14	8.10 - 10.05	0.0338182
CCCK	IL7	HV	OA	11.23	10.17 - 12.40	9.15	7.81 - 12.19	0.00413333
CCCK	IL8	HV	RA	225.42	169.29 - 336.15	411.96	244.61 - 788.18	8.09647e-05
CCCK	IL9	HV	RA	30.19	28.08 - 37.40	37.43	31.70 - 47.95	0.00168115
CCCK	IP10	HV	OA	294.9	170.01 - 397.90	433.69	306.42 - 609.75	0.001612
CCCK	IP10	HV	RA	294.9	170.01 - 397.90	657.92	388.08 - 973.67	2.45933e-07
CCCK	MCP1	HV	RA	4267.06	3393.76 - 5343.47	5596.09	3833.56 - 6555.97	0.0230286
CCCK	MCP3	HV	OA	19.43	14.62 - 57.06	12.83	8.35 - 28.20	0.0261053
CCCK	MCP3	HV	RA	19.43	14.62 - 57.06	70.63	17.38 - 344.84	0.0206667
CCCK	MIP1a	HV	RA	42.47	22.76 - 72.01	74.96	40.11 - 202.99	0.000630783
CCCK	MIP1b	HV	OA	191.78	180.90 - 219.12	218.97	198.19 - 242.46	0.0109412
CCCK	MIP1b	HV	RA	191.78	180.90 - 219.12	218.32	193.12 - 248.74	0.00175667
CCCK	sCD40L	HV	OA	3648.86	2814.98 - 4241.97	4372.26	4000.97 - 4895.20	0.0003906
CCCK	sCD40L	HV	RA	3648.86	2814.98 - 4241.97	4185.68	3779.18 - 4614.36	0.00141112
CCCK	sCD40L	HV	SpA	3648.86	2814.98 - 4241.97	4665.45	3931.82 - 5031.26	0.00022568
CCCK	TGFa	HV	RA	27.15	12.35 - 45.46	62.95	35.29 - 136.74	8.835e-06
CCCK	TGFa	HV	SpA	27.15	12.35 - 45.46	57.54	30.71 - 105.71	0.0007378
CCCK	TNFa	HV	RA	62.79	52.57 - 73.60	72.59	58.26 - 88.83	0.0489474
RECEPTOR	sCD30	HV	OA	9.02	8.66 - 9.45	8.21	7.62 - 8.77	7.812e-05
RECEPTOR	sCD30	HV	SpA	9.02	8.66 - 9.45	8.5	7.81 - 8.94	0.004247
RECEPTOR	sEGFR	HV	OA	836.28	823.24 - 852.88	815.85	810.37 - 832.28	0.001736
RECEPTOR	sEGFR	HV	RA	836.28	823.24 - 852.88	812.22	780.71 - 816.84	3.6022e-08
RECEPTOR	sIL1R1	HV	RA	8.88	7.25 - 12.31	12.66	9.69 - 20.37	1.58338e-05
RECEPTOR	sIL2Ra	HV	RA	48.3	42.85 - 56.18	62.12	51.41 - 78.64	4.464e-05
RECEPTOR	sRAGE	HV	OA	11.4	10.48 - 12.08	10.19	8.86 - 11.19	0.00377723
RECEPTOR	sRAGE	HV	SpA	11.4	10.48 - 12.08	10.5	9.71 - 11.35	0.0206667
RECEPTOR	sTNFR1	HV	RA	91.32	84.45 - 102.45	106.23	99.39 - 120.07	1.58338e-05
RECEPTOR	sTNFR2	HV	OA	893.32	757.10 - 1032.64	1223.63	1020.17 - 1422.86	1.5872e-05
RECEPTOR	sTNFR2	HV	RA	893.32	757.10 - 1032.64	1321.59	1083.47 - 1408.00	4.185e-08
RECEPTOR	sTNFR2	HV	SpA	893.32	757.10 - 1032.64	1045.23	847.98 - 1203.05	0.0155
RECEPTOR	sVEGFR1	HV	RA	6	5.60 - 6.17	6.43	5.96 - 7.20	4.464e-05
RECEPTOR	sVEGFR2	HV	RA	105.79	96.46 - 113.57	121.39	112.21 - 144.54	2.697e-06
RECEPTOR	sVEGFR3	HV	RA	9.44	9.17 - 10.04	10.27	9.60 - 11.35	0.002015
TGFBeta	TGFB1	HV	RA	2073.08	2019.13 - 2105.12	1918.36	1869.92 - 2058.76	7.80167e-06
TH17	IL17E	HV	RA	38.23	29.18 - 52.29	83.16	43.61 - 239.19	3.41e-06
TH17	IL17F	HV	RA	117.46	99.33 - 148.05	160.32	108.77 - 285.30	0.002015
TH17	IL21	HV	OA	19.21	13.46 - 27.39	12.25	8.59 - 18.10	0.00297036
TH17	IL22	HV	RA	68.46	35.10 - 120.65	244.09	53.85 - 2749.00	0.0004619
TH17	IL23	HV	RA	32.91	20.89 - 67.65	105.96	36.29 - 517.64	8.64556e-05
TH17	IL27	HV	RA	50.89	40.62 - 61.97	81.45	55.04 - 180.26	9.64444e-06
TH17	IL31	HV	RA	37.98	25.04 - 61.92	119.36	43.97 - 784.30	8.81286e-06
TH17	IL33	HV	RA	32.72	19.24 - 58.28	105.48	34.77 - 764.35	6.355e-05
TH17	MIP3a	HV	RA	36.05	27.91 - 44.26	41.04	33.44 - 62.23	0.0452432
