## Supplementary material for "A regulatory T cell signature provides a shared molecular basis for the therapeutic window of opportunity in rheumatic disease": TI_multiomics_NM_tableS8.xlsx

### Sheet: Sheet1
gene name	control	disease	baseMean	Log2FC	lfcSE	p-value	FDR
ADGRE3	HV	RA	16.8	-1.2606	0.327	0.00011594	0.00282315
AKAP12	HV	RA	83.46	-1.5761	0.2921	6.81e-08	8.26e-06
AKT1	HV	RA	321.68	-1.0827	0.126	8.28e-18	2.19e-14
ALAS2	HV	RA	186.29	2.2327	0.3711	1.79e-09	4.01e-07
ASB15	HV	RA	9.74	1.1757	0.2139	3.86e-08	5.1e-06
ATP10D	HV	RA	121.14	-1.0781	0.192	1.96e-08	2.96e-06
B3GALT6	HV	RA	154.43	-1.5223	0.188	5.62e-16	8.25e-13
BTBD6	HV	RA	161.71	-1.2869	0.1653	7.06e-15	8.49e-12
CA1	HV	RA	21.11	1.6033	0.3201	5.46e-07	4.3e-05
CA8	HV	RA	24.6	-1.3942	0.3488	6.41e-05	0.00179583
CCL3	HV	RA	90.67	1.103	0.3274	0.0007533	0.0112417
CCND1	HV	RA	25.91	-1.1129	0.2934	0.0001487	0.00344331
CCR2	HV	RA	122.38	-1.2912	0.2317	2.51e-08	3.53e-06
CCR3	HV	RA	51.29	-1.5068	0.3167	1.95e-06	0.00011656
CCR5	HV	RA	32.59	-1.0244	0.2217	3.82e-06	0.00019966
CD36	HV	RA	24.55	1.0831	0.3645	0.00295953	0.0288151
CD8A	HV	RA	48.11	1.4394	0.384	0.00017781	0.00395127
CDK2AP1	HV	RA	94.45	-1.013	0.1493	1.15e-11	5.07e-09
CH25H	HV	RA	22.54	2.1401	0.34	3.08e-10	8.48e-08
CLC	HV	RA	200.97	-1.3957	0.3165	1.03e-05	0.00043459
CLDN5	HV	RA	24.23	2.2511	0.4021	2.16e-08	3.21e-06
CPA3	HV	RA	71.29	-1.2923	0.2492	2.14e-07	2.05e-05
CSF2RB	HV	RA	517.88	-1.2988	0.2554	3.68e-07	3.18e-05
CXCR6	HV	RA	68.34	-1.2585	0.2003	3.29e-10	8.88e-08
DACT1	HV	RA	262.13	1.2857	0.2378	6.42e-08	7.86e-06
DBH	HV	RA	15.88	-1.1192	0.235	1.91e-06	0.00011601
DEFA1	HV	RA	253.48	2.1211	0.61	0.00050678	0.00836815
DEFA4	HV	RA	15.86	1.8025	0.4461	5.32e-05	0.00155012
DNASE1L3	HV	RA	11.08	-1.7847	0.2801	1.88e-10	5.77e-08
DYSF	HV	RA	10	1.5921	0.4608	0.00054991	0.00892137
EDA	HV	RA	106.39	1.3393	0.1615	1.1e-16	1.82e-13
EEIG2	HV	RA	113.52	-1.2046	0.1545	6.24e-15	8.25e-12
ELANE	HV	RA	48.62	1.9176	0.3769	3.62e-07	3.16e-05
EMP1	HV	RA	32.43	-1.949	0.4072	1.7e-06	0.00010701
EPB42	HV	RA	13.7	1.2993	0.3671	0.00040199	0.00713429
F13A1	HV	RA	22.61	2.0896	0.6152	0.00068198	0.0104729
FCER1A	HV	RA	505.72	-1.4514	0.2881	4.72e-07	3.88e-05
FLT3	HV	RA	30.06	-1.2231	0.2767	9.85e-06	0.00041997
GATA2	HV	RA	182.52	-1.3482	0.2763	1.06e-06	7.33e-05
GCSAML	HV	RA	114.97	-1.2023	0.3059	8.47e-05	0.00225944
GPR141	HV	RA	20.4	1.0314	0.3066	0.00076797	0.0113617
GREM2	HV	RA	101.42	1.6461	0.246	2.2e-11	8.57e-09
HBA1	HV	RA	8634.17	1.3092	0.3774	0.00052318	0.00857188
HBA2	HV	RA	48361.2	1.0474	0.3604	0.00365346	0.0335925
HBB	HV	RA	56227.1	1.3666	0.3717	0.00023677	0.00486861
HBD	HV	RA	18.38	1.0964	0.3357	0.00108955	0.014581
HBEGF	HV	RA	42.7	1.3036	0.2976	1.18e-05	0.00048504
HBM	HV	RA	15.2	1.3081	0.4057	0.00126175	0.0162284
HDC	HV	RA	486.06	-1.1684	0.2868	4.62e-05	0.00138561
HLX	HV	RA	31.37	-1.1595	0.2866	5.23e-05	0.00153293
HPGDS	HV	RA	10.55	-1.0502	0.2325	6.29e-06	0.00029714
IFI27	HV	RA	46.61	1.5649	0.3302	2.14e-06	0.00012492
IFI44L	HV	RA	365.63	1.0664	0.2469	1.57e-05	0.00057967
IFNG	HV	RA	56.24	1.0584	0.2579	4.07e-05	0.00125793
IL3RA	HV	RA	130.49	-1.0364	0.1737	2.42e-09	5.08e-07
IL6	HV	RA	10.25	1.0141	0.3626	0.00516698	0.0432944
KCNA6	HV	RA	13.35	-1.0075	0.2362	1.99e-05	0.00070275
KIAA1614	HV	RA	10.77	1.0432	0.2999	0.00050489	0.00836128
KIR2DL1	HV	RA	13.6	1.4248	0.4767	0.00279821	0.02772
KIR2DL3	HV	RA	12.04	1.6179	0.4666	0.00052607	0.00860857
LFNG	HV	RA	27.32	-1.1393	0.1507	3.99e-14	3.77e-11
LGALSL	HV	RA	11.27	1.2167	0.3018	5.55e-05	0.0016084
LIN7A	HV	RA	12.35	-1.3865	0.4156	0.00084973	0.0121724
LMNA	HV	RA	2493.4	-1.4871	0.2803	1.12e-07	1.22e-05
MS4A2	HV	RA	95.69	-1.1302	0.2603	1.41e-05	0.0005484
MS4A3	HV	RA	90.53	-1.3715	0.3138	1.24e-05	0.00049993
NRCAM	HV	RA	17.9	-1.3069	0.3839	0.00066353	0.0103236
NRGN	HV	RA	15.86	1.7806	0.3637	9.79e-07	6.92e-05
NUAK1	HV	RA	8.65	1.5129	0.5411	0.00517587	0.043341
PDXP	HV	RA	42.34	-1.3081	0.1927	1.15e-11	5.07e-09
PDZK1IP1	HV	RA	9.42	1.0945	0.3711	0.00318469	0.0304469
PLXNA4	HV	RA	64.68	1.3748	0.2619	1.53e-07	1.57e-05
PMEPA1	HV	RA	53.97	-1.7716	0.2697	5.06e-11	1.65e-08
PPBP	HV	RA	44.58	2.2502	0.5063	8.8e-06	0.00038672
PRDM11	HV	RA	37.94	-1.0051	0.2024	6.88e-07	5.26e-05
QKI	HV	RA	376.2	-1.1924	0.1423	5.19e-17	9.8e-14
RGCC	HV	RA	1915.97	-1.2915	0.2525	3.13e-07	2.83e-05
RHEX	HV	RA	23.23	-1.4148	0.3052	3.56e-06	0.00018759
RHOB	HV	RA	83.77	1.3832	0.2875	1.49e-06	9.83e-05
S100A8	HV	RA	84.98	1.8452	0.4403	2.78e-05	0.00092335
S100A9	HV	RA	164.05	1.4141	0.3496	5.24e-05	0.00153293
SELENBP1	HV	RA	13.59	1.0226	0.3392	0.00257211	0.0261001
SH3BP4	HV	RA	9.68	-1.2091	0.4325	0.00518054	0.0433526
SLC45A3	HV	RA	14.59	-1.6087	0.3203	5.09e-07	4.08e-05
SLC4A10	HV	RA	48.5	-1.0433	0.2599	5.97e-05	0.00170359
SLCO4A1	HV	RA	44.74	-1.2404	0.2848	1.33e-05	0.00052562
SMAD7	HV	RA	376.8	-1.159	0.2492	3.31e-06	0.00017628
SNCA	HV	RA	110.86	1.209	0.284	2.07e-05	0.00072767
SOCS3	HV	RA	4431.92	1.1779	0.1522	1.01e-14	1.11e-11
SOX4	HV	RA	145.3	-1.1015	0.1632	1.49e-11	6.37e-09
SPARC	HV	RA	60.02	1.6591	0.4653	0.00036299	0.00676167
TCN1	HV	RA	38.49	-1.5498	0.3225	1.55e-06	0.00010113
TMEM178B	HV	RA	10.59	1.566	0.4415	0.00038962	0.00703693
TNS1	HV	RA	15.47	1.149	0.371	0.00195704	0.0215993
TRIM58	HV	RA	169.45	1.0242	0.2413	2.19e-05	0.00075682
TUBB1	HV	RA	32.56	1.3098	0.3713	0.0004197	0.00737372
UGCG	HV	RA	882.46	1.053	0.1049	1.01e-23	1.34e-19
VCAN	HV	RA	27.46	1.7121	0.5011	0.00063451	0.00998744
ZNF521	HV	RA	15.32	-1.0298	0.3588	0.0041066	0.0364657
ZNF683	HV	RA	84.98	1.2456	0.3667	0.00068142	0.0104729
ADGRG1	HV	OA	392.44	1.0292	0.2987	0.00056913	0.0135587
AJAP1	HV	OA	8.29	-2.6071	0.6222	2.79e-05	0.00170823
AKAP121	HV	OA	83.46	-1.1383	0.3297	0.00055505	0.0134166
AKT11	HV	OA	321.68	-1.179	0.1422	1.14e-16	7.56e-13
ALAS21	HV	OA	186.29	1.8574	0.4186	9.12e-06	0.00073517
ANXA3	HV	OA	11.82	1.2087	0.3913	0.0020093	0.0301309
APOBEC3B	HV	OA	24.25	-1.0572	0.3581	0.00315174	0.0395373
ASB151	HV	OA	9.74	1.0847	0.2387	5.5e-06	0.00050172
B3GALT61	HV	OA	154.43	-1.7384	0.2124	2.78e-16	9.18e-13
BEND2	HV	OA	16.61	1.1687	0.2323	4.85e-07	8.12e-05
BNC2	HV	OA	14.19	2.1772	0.5514	7.86e-05	0.00359795
BTBD61	HV	OA	161.71	-1.3946	0.1868	8.23e-14	1.36e-10
CA11	HV	OA	21.11	1.1913	0.3606	0.00095338	0.0187828
CA81	HV	OA	24.6	-1.1346	0.3936	0.00394153	0.0454755
CASK	HV	OA	362.45	-1.0723	0.1712	3.79e-10	1.86e-07
CCL4L2	HV	OA	32.18	1.2669	0.4405	0.00403026	0.0459776
CCNB2	HV	OA	29.85	-1.0779	0.2715	7.21e-05	0.00339828
CCR31	HV	OA	51.29	-1.2268	0.3571	0.00059253	0.0138663
CD8A1	HV	OA	48.11	1.74	0.4324	5.71e-05	0.00295061
CDC20	HV	OA	27.94	-1.0353	0.2767	0.00018301	0.00640147
CEACAM4	HV	OA	11.83	-1.1898	0.3101	0.00012443	0.0049793
CH25H1	HV	OA	22.54	1.478	0.3826	0.00011202	0.00459962
CHKA	HV	OA	137.47	-1.0732	0.2054	1.75e-07	3.55e-05
CLC1	HV	OA	200.97	-1.2187	0.3571	0.00064315	0.0145116
CLU	HV	OA	196.26	1.1043	0.2605	2.24e-05	0.00147241
CSF2RB1	HV	OA	517.88	-1.0693	0.2882	0.0002076	0.00707428
DAB2	HV	OA	24.74	1.3903	0.4052	0.00060071	0.014008
DNASE1L31	HV	OA	11.08	-1.3314	0.3149	2.36e-05	0.00153948
DNTT	HV	OA	8.52	-1.291	0.3724	0.00052718	0.0131022
EDA1	HV	OA	106.39	1.1629	0.1819	1.63e-10	8.63e-08
EEIG21	HV	OA	113.52	-1.2617	0.1745	4.77e-13	4.85e-10
ELOVL7	HV	OA	16.69	1.0744	0.3096	0.00052071	0.0129902
EMP11	HV	OA	32.43	-1.5345	0.4593	0.00083541	0.0173403
EPB421	HV	OA	13.7	1.5965	0.4118	0.00010589	0.00441684
F8A1	HV	OA	704.99	-1.0098	0.2073	1.11e-06	0.00015269
FCER1A1	HV	OA	505.72	-1.0067	0.3251	0.00195827	0.0297718
FST	HV	OA	22.31	-2.193	0.4528	1.28e-06	0.00016881
GALNT12	HV	OA	109.57	-1.1247	0.1681	2.23e-11	1.64e-08
GATA21	HV	OA	182.52	-1.3398	0.3118	1.73e-05	0.00123149
GMPR	HV	OA	26.73	1.0722	0.2961	0.00029286	0.00877348
GPR1411	HV	OA	20.4	1.3268	0.3438	0.00011392	0.00464899
GREM21	HV	OA	101.42	1.1802	0.2774	2.1e-05	0.00139999
GZMB	HV	OA	503.54	1.2192	0.3321	0.00024118	0.00772121
HBA11	HV	OA	8634.17	1.804	0.4259	2.28e-05	0.00149222
HBA21	HV	OA	48361.2	1.4538	0.4067	0.00035016	0.00997809
HBB1	HV	OA	56227.1	1.7633	0.4195	2.63e-05	0.00164808
HBD1	HV	OA	18.38	1.3206	0.3769	0.00045852	0.0118181
HBEGF1	HV	OA	42.7	1.1485	0.3352	0.00061216	0.0141107
HBG2	HV	OA	70.89	1.5881	0.5481	0.00376355	0.043959
HBM1	HV	OA	15.2	1.5176	0.4559	0.00087255	0.0178314
HLX1	HV	OA	31.37	-1.1549	0.3236	0.00035883	0.0101459
IFIT3	HV	OA	243.36	-1.4765	0.3051	1.3e-06	0.00017055
IFNG1	HV	OA	56.24	1.0776	0.2906	0.00020838	0.00708281
KIR2DL11	HV	OA	13.6	2.3932	0.534	7.4e-06	0.0006194
KIR2DL31	HV	OA	12.04	1.5033	0.5245	0.00415378	0.046552
KIR2DL4	HV	OA	10.07	1.6684	0.4756	0.00045116	0.0116966
KIR2DS4	HV	OA	17.14	2.1927	0.7511	0.00350741	0.0421208
KLRC4-KLRK1	HV	OA	19.74	1.089	0.3784	0.00400819	0.0458309
KLRD1	HV	OA	476.62	1.2503	0.3126	6.35e-05	0.00316648
LANCL3	HV	OA	11.78	1.0326	0.2562	5.57e-05	0.00290143
LFNG1	HV	OA	27.32	-1.017	0.1702	2.3e-09	9.22e-07
LGR6	HV	OA	50.08	1.2957	0.3611	0.00033274	0.00962695
LMNA1	HV	OA	2493.4	-2.0511	0.3163	8.89e-11	5.57e-08
LOXL3	HV	OA	8.8	1.2327	0.3643	0.00071409	0.01571
MFAP3L	HV	OA	15.48	1.3649	0.3701	0.00022647	0.00748597
MPIG6B	HV	OA	46.74	1.4202	0.3024	2.65e-06	0.00028285
MS4A31	HV	OA	90.53	-1.0211	0.354	0.0039194	0.0452885
NCAM1	HV	OA	17.62	1.454	0.4206	0.00054564	0.0133108
NOS1	HV	OA	17.67	1.0268	0.2612	8.44e-05	0.00376808
NRCAM1	HV	OA	17.9	-1.3352	0.4353	0.00215786	0.0313008
NRGN1	HV	OA	15.86	1.432	0.4089	0.00046191	0.0118821
OR2W3	HV	OA	9.03	1.2231	0.4211	0.00367931	0.0433195
PCDHGB5	HV	OA	9.36	1.4046	0.394	0.00036344	0.0101704
PDXP1	HV	OA	42.34	-1.2581	0.2178	7.64e-09	2.4e-06
PDZK1IP11	HV	OA	9.42	2.071	0.4129	5.28e-07	8.41e-05
PHC2	HV	OA	408.9	-1.0732	0.1501	8.62e-13	7.6e-10
PMEPA11	HV	OA	53.97	-1.4094	0.3042	3.61e-06	0.00036402
PRDM111	HV	OA	37.94	-1.1443	0.2286	5.54e-07	8.72e-05
PRSS23	HV	OA	192.09	1.0023	0.3206	0.00176878	0.0279413
PTGS1	HV	OA	56.13	1.4545	0.3588	5.04e-05	0.00269647
QKI1	HV	OA	376.2	-1.2992	0.1606	5.91e-16	1.47e-12
RHEX1	HV	OA	23.23	-1.2283	0.3444	0.00036172	0.0101704
RNPEPL1	HV	OA	1099.37	-1.0121	0.1375	1.84e-13	2.43e-10
SELENBP11	HV	OA	13.59	1.2879	0.3801	0.00070314	0.0155466
SH2D1B	HV	OA	155.9	1.1403	0.3577	0.00143386	0.0243837
SH3BP41	HV	OA	9.68	-1.3949	0.4897	0.004393	0.0483006
SLC45A31	HV	OA	14.59	-1.4083	0.3613	9.71e-05	0.00415326
SLCO4A11	HV	OA	44.74	-1.6399	0.3221	3.57e-07	6.37e-05
SNCA1	HV	OA	110.86	1.3882	0.3202	1.45e-05	0.00105991
SNRNP25	HV	OA	56.17	-1.0842	0.2745	7.82e-05	0.00359188
SOX41	HV	OA	145.3	-1.1857	0.1844	1.27e-10	7e-08
SPARC1	HV	OA	60.02	1.7655	0.5244	0.00075998	0.0162334
STK24	HV	OA	1223.61	-1.0129	0.1537	4.35e-11	2.88e-08
TNFRSF17	HV	OA	50.86	-1.3007	0.4067	0.00138376	0.0239269
TNS11	HV	OA	15.47	1.412	0.4152	0.00067147	0.0149465
TRIM581	HV	OA	169.45	1.2114	0.2721	8.5e-06	0.00069668
TUBB11	HV	OA	32.56	1.3979	0.4182	0.00083036	0.0173403
XCL2	HV	OA	20.6	1.0223	0.3067	0.00085679	0.0176455
AKAP122	HV	SpA	83.46	-1.0913	0.3189	0.00062222	0.00978244
B3GALT62	HV	SpA	154.43	-1.2328	0.2053	1.93e-09	1.27e-06
BEND21	HV	SpA	16.61	1.0623	0.2263	2.68e-06	0.00024775
BNC21	HV	SpA	14.19	1.6115	0.5343	0.00255923	0.0256934
BTBD62	HV	SpA	161.71	-1.0441	0.1806	7.4e-09	3.26e-06
CA2	HV	SpA	22.87	1.0996	0.3703	0.00298153	0.0281785
CAVIN2	HV	SpA	30.62	1.4567	0.5104	0.00431581	0.036025
CCND11	HV	SpA	25.91	-1.2709	0.321	7.54e-05	0.0026051
CD14	HV	SpA	32.29	1.1479	0.346	0.00090846	0.0126438
CD361	HV	SpA	24.55	1.6652	0.3967	2.7e-05	0.00130735
CD8A2	HV	SpA	48.11	1.6696	0.4187	6.69e-05	0.00242961
CDKN1A	HV	SpA	1428.74	-1.0882	0.3603	0.00252922	0.0255266
CH25H2	HV	SpA	22.54	2.3646	0.3695	1.56e-10	1.75e-07
CHKA1	HV	SpA	137.47	-1.0019	0.1988	4.65e-07	7.36e-05
CLDN51	HV	SpA	24.23	2.0419	0.4382	3.16e-06	0.00027853
CSF3R	HV	SpA	40.64	1.2477	0.2892	1.61e-05	0.000915
CXCR2	HV	SpA	22.55	1.0595	0.3518	0.00260189	0.0258858
DAB21	HV	SpA	24.74	1.4508	0.3924	0.00021813	0.00519664
DEFA41	HV	SpA	15.86	1.3728	0.4869	0.00480871	0.0385104
DSC2	HV	SpA	14.15	1.1249	0.2313	1.15e-06	0.00013338
DYSF1	HV	SpA	10	1.6857	0.5011	0.00076813	0.0113478
EEIG22	HV	SpA	113.52	-1.179	0.1689	2.96e-12	2.8e-08
EHD2	HV	SpA	15.07	1.0401	0.3462	0.00266062	0.0261887
ELANE1	HV	SpA	48.62	1.2787	0.4116	0.00189303	0.0208854
ELOVL71	HV	SpA	16.69	1.0004	0.3007	0.000877	0.0123754
EMP12	HV	SpA	32.43	-2.3756	0.4466	1.04e-07	2.35e-05
FCN1	HV	SpA	274.65	1.6023	0.3873	3.51e-05	0.00157462
FST1	HV	SpA	22.31	-1.3033	0.4355	0.00276706	0.0269
G0S2	HV	SpA	52.64	1.7373	0.3446	4.6e-07	7.36e-05
H2BC4	HV	SpA	19.36	1.0576	0.3025	0.00047134	0.00815706
HBA12	HV	SpA	8634.17	1.2846	0.4122	0.00182871	0.02037
HBA22	HV	SpA	48361.2	1.2311	0.3935	0.00175683	0.0198707
HBB2	HV	SpA	56227.1	1.4916	0.4059	0.00023845	0.00538932
HECW1	HV	SpA	22.28	1.1662	0.3468	0.00077285	0.0113829
IFIT31	HV	SpA	243.36	-1.2675	0.2952	1.76e-05	0.0009693
IL31RA	HV	SpA	15.32	1.649	0.2798	3.79e-09	2.11e-06
IL3RA1	HV	SpA	130.49	-1.0046	0.1899	1.21e-07	2.59e-05
ITGB3	HV	SpA	60.6	1.047	0.2746	0.00013709	0.00388596
KCNJ6	HV	SpA	19.67	1.584	0.2517	3.09e-10	2.72e-07
KIR2DL12	HV	SpA	13.6	2.0304	0.5181	8.89e-05	0.002888
KIR2DL32	HV	SpA	12.04	1.7886	0.508	0.00042946	0.00764251
KIR3DL1	HV	SpA	20.02	1.5157	0.4917	0.00205351	0.0219672
KLRC2	HV	SpA	11.04	1.295	0.4378	0.00309805	0.0288875
LGALSL1	HV	SpA	11.27	1.1152	0.3282	0.00067848	0.0104434
LMNA2	HV	SpA	2493.4	-2.0608	0.3061	1.66e-11	3.66e-08
LRMDA	HV	SpA	25.53	1.2774	0.3259	8.89e-05	0.002888
LRRC32	HV	SpA	19.71	-1.0447	0.3204	0.00111148	0.0145218
MLF1	HV	SpA	70.58	-1.2174	0.2451	6.82e-07	9.39e-05
MS4A6A	HV	SpA	69.67	1.057	0.3479	0.00238211	0.0244537
MTARC1	HV	SpA	21.93	1.1111	0.2733	4.79e-05	0.00194113
MYADM	HV	SpA	1700.01	-1.0286	0.2193	2.72e-06	0.00024778
NCAM11	HV	SpA	17.62	1.3918	0.4076	0.00063859	0.00996871
NOS11	HV	SpA	17.67	1.734	0.2524	6.36e-12	2.8e-08
NRGN2	HV	SpA	15.86	1.7274	0.396	1.28e-05	0.00077438
OASL	HV	SpA	320.92	-1.2429	0.2267	4.2e-08	1.32e-05
OR6C75	HV	SpA	13	1.1878	0.2381	6.08e-07	8.84e-05
PDXP2	HV	SpA	42.34	-1.1243	0.2107	9.49e-08	2.24e-05
PDZK1IP12	HV	SpA	9.42	1.2542	0.4034	0.00187627	0.0207772
PLBD1	HV	SpA	18.46	1.2496	0.3331	0.00017539	0.00452057
PMEPA12	HV	SpA	53.97	-1.6044	0.295	5.35e-08	1.47e-05
PRDM112	HV	SpA	37.94	-1.046	0.2217	2.37e-06	0.00023039
PTPRB	HV	SpA	11.47	1.3226	0.3589	0.00022857	0.00528347
QKI2	HV	SpA	376.2	-1.0535	0.1554	1.2e-11	3.17e-08
RBFOX1	HV	SpA	16.38	1.0212	0.2294	8.55e-06	0.0005543
RGCC1	HV	SpA	1915.97	-1.3879	0.2757	4.8e-07	7.39e-05
RHOB1	HV	SpA	83.77	1.0213	0.3139	0.00114139	0.0148392
S100A81	HV	SpA	84.98	2.9025	0.4802	1.5e-09	1.1e-06
S100A91	HV	SpA	164.05	2.4147	0.3815	2.45e-10	2.49e-07
SH3BGRL2	HV	SpA	33.53	1.4624	0.3715	8.28e-05	0.00279448
SLC45A32	HV	SpA	14.59	-1.0127	0.3488	0.00369629	0.0324949
SLCO4A12	HV	SpA	44.74	-1.3494	0.3115	1.48e-05	0.00086324
SMAD71	HV	SpA	376.8	-1.0267	0.2722	0.00016167	0.00425326
SORBS2	HV	SpA	11.95	1.6098	0.3163	3.58e-07	6.14e-05
SPARC2	HV	SpA	60.02	2.0981	0.5075	3.57e-05	0.00157462
TCN11	HV	SpA	38.49	-1.0994	0.352	0.0017904	0.0200956
TP53INP2	HV	SpA	147.16	-1.032	0.2912	0.00039431	0.00723778
TUBB12	HV	SpA	32.56	1.1548	0.4053	0.00438556	0.0362412
UQCRHL	HV	SpA	9.92	1.0546	0.2759	0.0001321	0.00377015
VCAN1	HV	SpA	27.46	1.8223	0.5466	0.00085649	0.01219
