## Supplementary material for "A regulatory T cell signature provides a shared molecular basis for the therapeutic window of opportunity in rheumatic disease": TI_multiomics_NM_tableS9.xlsx

### Sheet: TI_multiomics_tableS89
gene name	control	disaese	baseMean	log2FoldChange	lfcSE	pvalue	FDR
ASB15	HV	RA	11.7	1.8277	0.2855	1.53E-10	1.54E-08
B3GALT6	HV	RA	127.93	-1.2528	0.2502	5.54E-07	1.03E-05
BTBD6	HV	RA	157.29	-1.0191	0.218	2.93E-06	4.03E-05
C2orf88	HV	RA	33.57	1.1728	0.4214	0.00538237	0.0197623
CAVIN3	HV	RA	14.64	-1.1881	0.335	0.000389785	0.00233824
CCDC167	HV	RA	495.94	-1.0623	0.166	1.58E-10	1.55E-08
CCL20	HV	RA	33.19	-1.1448	0.3761	0.00233912	0.0101206
CD19	HV	RA	31.08	-1.1844	0.4613	0.0102482	0.0332197
CD1C	HV	RA	13.36	-2.112	0.5959	0.000393946	0.0023584
CD79A	HV	RA	219.35	-1.8667	0.2708	5.46E-12	1.47E-09
CH25H	HV	RA	22.93	1.514	0.4358	0.000512046	0.00293526
CREM	HV	RA	1279.93	-1.2437	0.286	1.37E-05	0.000144783
CTSL	HV	RA	115.63	-1.1424	0.4075	0.00505419	0.018851
CXCR2	HV	RA	12.5	1.5558	0.4824	0.00126005	0.00612586
CXCR6	HV	RA	400.71	-1.5904	0.2327	8.17E-12	1.93E-09
DACT1	HV	RA	13.07	1.6643	0.4641	0.000335436	0.00206438
DLGAP1	HV	RA	30.35	1.3946	0.2864	1.12E-06	1.86E-05
DNAJB5	HV	RA	18.86	-1.006	0.2891	0.000502127	0.00288991
EDA	HV	RA	40.61	1.8172	0.2388	2.72E-14	2.71E-11
EEPD1	HV	RA	83.41	-1.1164	0.2735	4.47E-05	0.000381275
EIF1AY	HV	RA	314.43	-1.6234	0.601	0.00690933	0.0241575
EREG	HV	RA	111.62	-1.1063	0.4438	0.0126762	0.0392867
F2RL3	HV	RA	23.62	-1.6835	0.299	1.79E-08	6.59E-07
FAM149A	HV	RA	14.17	-1.1838	0.377	0.00168921	0.00777851
FAM153A	HV	RA	414.6	1.154	0.2446	2.38E-06	3.41E-05
FCER1A	HV	RA	107.89	-1.2129	0.5083	0.0170148	0.049691
FCRLA	HV	RA	24.04	-1.7533	0.5632	0.00185096	0.00837652
FFAR3	HV	RA	13.26	-1.1829	0.4554	0.0093913	0.0309093
FGFBP2	HV	RA	17.31	1.8063	0.7354	0.0140447	0.042601
FHIP1A	HV	RA	14.88	1.1349	0.415	0.00624043	0.0222204
GPR25	HV	RA	186.1	-1.1084	0.2517	1.06E-05	0.000117728
GZMH	HV	RA	24.6	1.8053	0.6599	0.00622498	0.0221836
GZMK	HV	RA	73.99	-1.1455	0.2724	2.60E-05	0.000244281
HBA1	HV	RA	115.88	2.7379	0.6663	3.98E-05	0.000344302
HBA2	HV	RA	608.47	2.1748	0.562	0.000109035	0.000809395
HBB	HV	RA	557.78	2.2465	0.5708	8.28E-05	0.000642462
HLA-DQA2	HV	RA	12.91	-2.3322	0.9551	0.0146061	0.0439743
HLA-DRB3	HV	RA	405.62	-1.8663	0.4734	8.07E-05	0.000628463
HMCN1	HV	RA	46.82	-1.4098	0.3648	0.000111194	0.000822123
IER3	HV	RA	104.71	-1.0862	0.3324	0.0010843	0.00540109
IFI44L	HV	RA	199.26	1.4935	0.3677	4.86E-05	0.000408866
IGLL5	HV	RA	22.89	-1.6822	0.5396	0.00182187	0.00826505
IGSF22	HV	RA	23.58	-1.0432	0.2648	8.14E-05	0.000633061
KCTD11	HV	RA	27.73	-1.1606	0.2467	2.53E-06	3.56E-05
KMO	HV	RA	16.51	-1.8628	0.5551	0.000791644	0.0042034
LYPD3	HV	RA	118.48	-1.1899	0.2832	2.65E-05	0.000246725
MAMLD1	HV	RA	13.97	-1.2172	0.3823	0.0014528	0.00684716
MCOLN3	HV	RA	15.23	1.1643	0.3247	0.00033575	0.00206533
MED12L	HV	RA	29.1	1.9357	0.6303	0.00213452	0.00939086
MFAP3L	HV	RA	14.8	1.8884	0.6882	0.00607195	0.021752
MSC	HV	RA	119.24	-1.1991	0.2239	8.50E-08	2.26E-06
NOG	HV	RA	116.6	-1.2012	0.2657	6.16E-06	7.49E-05
PIMREG	HV	RA	14.82	-1.0314	0.2841	0.000283217	0.0017994
PLD4	HV	RA	11.8	-1.3035	0.4637	0.00493689	0.0184773
PLEKHF1	HV	RA	333.7	-1.0862	0.1441	4.79E-14	3.45E-11
PLN	HV	RA	23.78	1.0082	0.2343	1.68E-05	0.000171679
PLXNB1	HV	RA	17.86	1.0097	0.3183	0.00151144	0.0070543
PMEPA1	HV	RA	44.84	-1.4068	0.4928	0.00431018	0.0165868
PXDC1	HV	RA	10.35	-1.0637	0.3804	0.00517037	0.0191576
RAB33A	HV	RA	115.77	-1.4553	0.2258	1.15E-10	1.25E-08
RAB34	HV	RA	104.33	-1.2112	0.2597	3.11E-06	4.22E-05
RSAD2	HV	RA	56.45	1.0223	0.2674	0.000131834	0.000952451
RUBCNL	HV	RA	50.76	-1.1607	0.4197	0.00568679	0.0206172
SNRNP25	HV	RA	66.52	-1.5006	0.3904	0.000121244	0.000887664
SPATC1L	HV	RA	101.96	-1.0257	0.2832	0.000293046	0.00184834
TCL1A	HV	RA	21.55	-1.5104	0.5199	0.00367347	0.014534
THBS1	HV	RA	272.57	-1.9236	0.5695	0.000730358	0.00395247
TLN2	HV	RA	11.62	1.2527	0.4981	0.0119165	0.0374908
TNF	HV	RA	211.37	-1.1934	0.4792	0.0127665	0.0394961
TREML1	HV	RA	21.59	2.4731	0.9861	0.0121402	0.0379796
TRPC1	HV	RA	47.56	1.1767	0.2472	1.93E-06	2.91E-05
TUBB1	HV	RA	114.36	1.894	0.634	0.00281463	0.0117414
VWDE	HV	RA	15.78	1.287	0.4876	0.00830221	0.0280325
XCL1	HV	RA	48.17	-1.2035	0.4207	0.00423248	0.0163247
AATK	HV	OA	22.1	-1.8297	0.4329	2.37E-05	0.000371484
ABCA1	HV	OA	107.86	-1.0997	0.2888	0.000140273	0.00149722
ADAM23	HV	OA	16.06	-1.5035	0.518	0.00370141	0.018402
ADRB2	HV	OA	26.69	-1.4009	0.4836	0.00377212	0.0186819
ANPEP	HV	OA	89.59	-2.7397	1.0199	0.00722549	0.0306445
APOBEC3A	HV	OA	108.34	-1.2513	0.3783	0.000941212	0.00642394
ARHGAP24	HV	OA	18.54	-1.5634	0.5477	0.00431271	0.0207481
ASB151	HV	OA	11.7	1.4384	0.3099	3.45E-06	9.02E-05
ASTL	HV	OA	19.14	-1.4879	0.4511	0.000971223	0.00658025
B3GALT61	HV	OA	127.93	-1.1549	0.2728	2.30E-05	0.000362098
BANK1	HV	OA	70.95	-2.2148	0.5169	1.83E-05	0.000304811
BASP1	HV	OA	96.13	-1.5517	0.3817	4.80E-05	0.000647099
BCAT1	HV	OA	32	-1.186	0.3687	0.00129549	0.00823078
BCL11A	HV	OA	51.67	-1.4492	0.2987	1.23E-06	4.16E-05
BCL2A1	HV	OA	121.44	-1.2923	0.354	0.000261333	0.00239376
BLNK	HV	OA	32.66	-2.0655	0.4259	1.23E-06	4.16E-05
BTBD19	HV	OA	88.04	-1.3429	0.3233	3.28E-05	0.000483276
C15orf48	HV	OA	9.82	-2.5206	0.6001	2.67E-05	0.000408956
CA2	HV	OA	22.21	-1.9592	0.7865	0.0127385	0.0475531
CAVIN31	HV	OA	14.64	-1.1414	0.3663	0.00183508	0.0107036
CBFA2T3	HV	OA	14.51	-1.189	0.4477	0.00791722	0.0328474
CCL201	HV	OA	33.19	-1.5477	0.4116	0.000169905	0.00171372
CCL3	HV	OA	147.53	-5.5601	0.9443	3.90E-09	6.49E-07
CCL4	HV	OA	70.67	-3.5817	0.832	1.67E-05	0.0002858
CD191	HV	OA	31.08	-2.2861	0.5062	6.29E-06	0.000137235
CD1C1	HV	OA	13.36	-2.7478	0.6542	2.67E-05	0.000408956
CD24	HV	OA	25.21	-1.1273	0.222	3.83E-07	1.77E-05
CD300C	HV	OA	24.29	-2.0696	0.7097	0.003545	0.0178434
CD300E	HV	OA	174	-2.3514	0.8687	0.00679685	0.0292089
CD79A1	HV	OA	219.35	-2.5957	0.2956	1.61E-18	2.08E-14
CD86	HV	OA	38.03	-1.4817	0.5901	0.0120401	0.0454299
CD93	HV	OA	25.52	-1.6336	0.6039	0.00682773	0.0292833
CDC42EP4	HV	OA	13.18	-1.3009	0.4175	0.00183502	0.0107036
CDKN1A	HV	OA	1058.44	-1.4377	0.496	0.00374703	0.0185789
CHKA	HV	OA	113.36	-1.571	0.2468	1.93E-10	8.33E-08
CHRNE	HV	OA	10.64	-1.0853	0.381	0.0043929	0.021072
CHST15	HV	OA	27.17	-1.6824	0.6207	0.00671863	0.0289881
CLEC11A	HV	OA	16.78	-1.0518	0.312	0.000748333	0.00537265
CLMN	HV	OA	34.26	-1.3715	0.4552	0.00258927	0.0139541
CNTNAP2	HV	OA	11.44	-1.0399	0.2835	0.000244783	0.00229402
COBLL1	HV	OA	34.76	-1.6943	0.4002	2.30E-05	0.000362098
CR2	HV	OA	11.39	-1.6175	0.4606	0.00044467	0.00361567
CRACR2B	HV	OA	22.39	-1.1319	0.2824	6.13E-05	0.000786009
CREM1	HV	OA	1279.93	-1.2056	0.3115	0.000108667	0.00123873
CTSL1	HV	OA	115.63	-2.1099	0.4447	2.09E-06	6.20E-05
CXCL16	HV	OA	143.01	-1.4454	0.4159	0.000509873	0.00401296
CXCL2	HV	OA	189.88	-5.0608	1.1651	1.40E-05	0.00025106
CXCL3	HV	OA	26.46	-4.56	1.2894	0.000405321	0.00338055
CXCL8	HV	OA	790.28	-2.3523	0.933	0.0116948	0.0443465
CYB5R2	HV	OA	12.05	-1.3897	0.412	0.000743446	0.00534432
DAPK1	HV	OA	30.96	-1.8777	0.478	8.56E-05	0.00102151
DDR2	HV	OA	11.5	-2.3306	0.4882	1.80E-06	5.53E-05
DENND5B	HV	OA	22.05	-1.3333	0.332	5.92E-05	0.000764999
DERL3	HV	OA	9.79	-1.2454	0.4464	0.00526946	0.0241589
DGAT2	HV	OA	14.91	-1.5244	0.4494	0.000694274	0.00507808
DLGAP11	HV	OA	30.35	1.1954	0.3115	0.00012429	0.00136635
DLL1	HV	OA	59.59	-1.231	0.3339	0.000227333	0.00214914
DNAJB51	HV	OA	18.86	-1.3258	0.3178	3.02E-05	0.000452967
DSE	HV	OA	91.63	-1.0307	0.2871	0.00033	0.00286096
EBF4	HV	OA	9.71	-1.2196	0.4454	0.00617409	0.0272563
EDA1	HV	OA	40.61	1.3572	0.2599	1.77E-07	9.96E-06
EGR2	HV	OA	38.69	-1.3267	0.4812	0.00582732	0.0261886
EMP1	HV	OA	62.68	-2.0194	0.6405	0.00161737	0.00970415
EPB41L3	HV	OA	29.97	-1.6654	0.654	0.010882	0.0418768
EREG1	HV	OA	111.62	-1.9807	0.4841	4.29E-05	0.00059726
ETNK2	HV	OA	24.23	-1.0442	0.3099	0.000752003	0.0053879
F2RL31	HV	OA	23.62	-2.3271	0.3301	1.78E-12	1.60E-09
F8A1	HV	OA	684.31	-1.0065	0.2644	0.000140812	0.00149722
FADS3	HV	OA	111.7	-1.0693	0.2221	1.48E-06	4.76E-05
FAM149A1	HV	OA	14.17	-1.13	0.4129	0.006204	0.0273119
FCER2	HV	OA	26.15	-2.1634	0.5982	0.000298357	0.00264756
FCGR2B	HV	OA	30.23	-1.112	0.439	0.0113025	0.0431612
FCRLA1	HV	OA	24.04	-2.3948	0.6173	0.000104659	0.00120192
FES	HV	OA	74.8	-1.0986	0.3824	0.00407141	0.0198054
FMN1	HV	OA	150.81	-1.5232	0.5598	0.00651194	0.0282751
GALR2	HV	OA	17.26	-1.0627	0.3286	0.00122207	0.00786064
GFOD1	HV	OA	63.32	-1.5636	0.3401	4.29E-06	0.000105601
GLI1	HV	OA	16.62	-1.0686	0.3984	0.00731013	0.0309528
H4C3	HV	OA	1494.18	-1.0547	0.2231	2.28E-06	6.67E-05
HBA11	HV	OA	115.88	2.3027	0.7255	0.00150328	0.00919059
HBB1	HV	OA	557.78	1.6594	0.6216	0.00759681	0.0318855
HES1	HV	OA	66.27	-1.1746	0.4556	0.00993905	0.0390588
HES4	HV	OA	30.56	-1.1149	0.3937	0.00462647	0.0219085
HLA-DRA	HV	OA	1788.17	-1.0597	0.2818	0.000169244	0.00170839
ID3	HV	OA	211.91	-1.1402	0.2399	2.01E-06	6.01E-05
IER31	HV	OA	104.71	-1.8534	0.3629	3.28E-07	1.58E-05
IFI27	HV	OA	26.46	-1.4314	0.4469	0.00135883	0.00853283
IGLL51	HV	OA	22.89	-2.3343	0.5905	7.71E-05	0.00093795
IL1RL1	HV	OA	12.39	1.5196	0.499	0.00232166	0.0128261
IL1RN	HV	OA	71.21	-3.9352	0.9308	2.36E-05	0.000370074
IL4I1	HV	OA	36.09	-1.5358	0.3851	6.65E-05	0.000838679
IL6	HV	OA	9.72	-3.1021	0.6981	8.83E-06	0.00017748
IRF8	HV	OA	144.57	-1.2021	0.4384	0.00610961	0.0270816
ITGAX	HV	OA	160.68	-1.8768	0.4501	3.05E-05	0.000456153
JCHAIN	HV	OA	75.52	-1.8777	0.4598	4.43E-05	0.00060989
KCTD111	HV	OA	27.73	-1.2141	0.2701	6.94E-06	0.00014882
KCTD21	HV	OA	33.68	-1.1994	0.2611	4.35E-06	0.000106702
KIFC3	HV	OA	10.72	-1.4615	0.4782	0.00224214	0.0124723
KMO1	HV	OA	16.51	-2.7572	0.6101	6.21E-06	0.000136052
KYNU	HV	OA	229.94	-1.632	0.4054	5.69E-05	0.000744315
LHFPL2	HV	OA	42.59	-1.1701	0.32	0.000255573	0.00236049
LIPN	HV	OA	20.82	-1.6105	0.4415	0.000264899	0.00240938
LRRN1	HV	OA	9.11	-1.3653	0.4905	0.00537171	0.0244633
LYN	HV	OA	246.18	-1.0857	0.4218	0.0100461	0.0393972
LYPD31	HV	OA	118.48	-1.4321	0.3089	3.54E-06	9.17E-05
MAGEE1	HV	OA	25.47	1.1249	0.3042	0.000217308	0.00206946
MAML3	HV	OA	26.89	-1.343	0.2913	4.02E-06	0.000100996
MAMLD11	HV	OA	13.97	-1.4248	0.4186	0.000664186	0.00491074
MARCKS	HV	OA	29.45	-1.8308	0.6851	0.00753544	0.03171
MCTP1	HV	OA	66.23	-1.1829	0.3502	0.00072969	0.00526295
MEF2C	HV	OA	58.43	-1.3573	0.4496	0.00253776	0.0137455
METRNL	HV	OA	80.96	-1.1686	0.3457	0.00072269	0.00522408
MMP19	HV	OA	13.8	-4.0122	1.1396	0.000430177	0.00352918
MS4A1	HV	OA	223.66	-1.9321	0.4269	6.00E-06	0.000133224
MZB1	HV	OA	43.07	-1.1547	0.261	9.65E-06	0.000189829
N4BP3	HV	OA	73.56	-1.0879	0.3371	0.0012501	0.00800126
NLRP3	HV	OA	109.48	-1.7248	0.6087	0.00460463	0.021829
NOG1	HV	OA	116.6	-1.2412	0.2897	1.84E-05	0.000305316
NR4A3	HV	OA	119.59	-1.0245	0.4147	0.0134952	0.049606
PAX5	HV	OA	12.52	-2.4652	0.6011	4.11E-05	0.000576543
PDE6G	HV	OA	22.37	-1.0438	0.2786	0.000179805	0.00178942
PID1	HV	OA	9.58	-3.721	1.3296	0.0051314	0.0237021
PKIG	HV	OA	20.06	-1.3218	0.3055	1.51E-05	0.000264503
PLA2G2C	HV	OA	14.64	-1.3988	0.3	3.11E-06	8.33E-05
PLAUR	HV	OA	300.95	-2.0497	0.6463	0.00151571	0.00922741
PLD41	HV	OA	11.8	-1.786	0.5091	0.000451084	0.00365864
PLEKHF11	HV	OA	333.7	-1.1231	0.1571	8.85E-13	8.83E-10
PLXDC2	HV	OA	89.67	-1.3097	0.4897	0.00748895	0.0315965
PMEPA11	HV	OA	44.84	-3.1718	0.5418	4.79E-09	7.67E-07
PNP	HV	OA	318.88	-1.1999	0.2563	2.86E-06	7.91E-05
POMC	HV	OA	54.52	-1.0036	0.2095	1.67E-06	5.19E-05
PTGS2	HV	OA	127.75	-2.1738	0.8605	0.011534	0.0438781
PTX3	HV	OA	15.35	-2.5531	0.8385	0.00232905	0.0128345
PXDC11	HV	OA	10.35	-1.1769	0.4178	0.00484843	0.0226208
RAB20	HV	OA	27.77	-1.002	0.3671	0.00634158	0.0277118
RAB33A1	HV	OA	115.77	-1.57	0.2464	1.88E-10	8.33E-08
RASGEF1B	HV	OA	231.01	-1.4906	0.3367	9.57E-06	0.000188814
RFX2	HV	OA	160.24	-1.3595	0.3236	2.65E-05	0.000407668
RGCC	HV	OA	1770.73	-1.0267	0.2968	0.000541791	0.00418234
RGS16	HV	OA	243.29	-1.7358	0.5224	0.00089129	0.00614796
RRAD	HV	OA	26.88	-2.4521	0.6686	0.000244987	0.00229427
RUBCNL1	HV	OA	50.76	-2.0777	0.4589	5.97E-06	0.000133157
SERPINB2	HV	OA	26.55	-4.6064	1.1591	7.06E-05	0.00088091
SERTAD1	HV	OA	303.37	-1.0973	0.3712	0.00311611	0.0161294
SIGLEC14	HV	OA	49.91	-1.5314	0.452	0.000703696	0.00512681
SKIL	HV	OA	323.46	-1.3142	0.4296	0.00221786	0.0123628
SLAMF7	HV	OA	29.74	-1.065	0.382	0.00530369	0.0242559
SLC11A1	HV	OA	338.5	-1.271	0.4398	0.00385502	0.0189764
SLC15A3	HV	OA	15.1	-1.7504	0.6714	0.00913409	0.0366636
SLC22A4	HV	OA	13.12	-2.4459	0.7391	0.000935222	0.00639315
SLCO4A1	HV	OA	105.68	-1.4039	0.3156	8.64E-06	0.00017461
SMAD7	HV	OA	333.89	-1.061	0.2736	0.000105216	0.00120466
SMOX	HV	OA	36.51	-1.9993	0.6852	0.003524	0.0177606
SOCS6	HV	OA	18.19	-1.3921	0.3644	0.000133239	0.00144653
SPAG4	HV	OA	16.74	-1.3823	0.3396	4.69E-05	0.000634543
SPIB	HV	OA	82.21	-1.6282	0.2278	8.85E-13	8.83E-10
SPIRE1	HV	OA	22.68	-1.136	0.4373	0.00938138	0.0373555
SRC	HV	OA	28.75	-1.3731	0.437	0.00167599	0.009969
ST14	HV	OA	24.44	-2.5051	0.7327	0.000628223	0.00470387
ST3GAL6	HV	OA	15.91	-1.5915	0.4921	0.00122038	0.0078537
SYK	HV	OA	139.75	-1.118	0.4292	0.00918608	0.0367812
SYNGR3	HV	OA	29.13	-1.1376	0.3235	0.00043696	0.00356865
SYS1-DBNDD2	HV	OA	45.36	-1.0348	0.3438	0.00260978	0.0140438
TBC1D12	HV	OA	12.46	-1.1351	0.3552	0.00139673	0.00873196
TCL1A1	HV	OA	21.55	-2.2513	0.5707	7.99E-05	0.00096501
TGFBI	HV	OA	73.72	-1.2845	0.5116	0.0120473	0.0454438
THBS11	HV	OA	272.57	-3.0874	0.6209	6.60E-07	2.68E-05
TMCC3	HV	OA	21.9	-1.1297	0.4374	0.00979972	0.0386531
TMEM176B	HV	OA	15.27	-4.5317	0.9659	2.71E-06	7.60E-05
TMEM52B	HV	OA	13.53	-1.0859	0.4025	0.00697473	0.0298144
TMTC2	HV	OA	19.75	1.0329	0.2234	3.76E-06	9.63E-05
TNF1	HV	OA	211.37	-2.1239	0.5223	4.78E-05	0.000645045
TNFRSF12A	HV	OA	16.28	-2.0011	0.4937	5.04E-05	0.000673479
TP53INP2	HV	OA	150.61	-1.1367	0.3575	0.00147579	0.00905722
TRPM2	HV	OA	41.21	1.0156	0.4095	0.0131302	0.0486648
TSPAN33	HV	OA	100.63	-1.4205	0.417	0.000658779	0.00488469
TUBB6	HV	OA	26.2	-1.9751	0.5268	0.000177287	0.00177163
VAV2	HV	OA	29.41	-1.2491	0.332	0.000168295	0.00170014
WDFY4	HV	OA	39.71	-1.07	0.4254	0.0119026	0.0450292
XCL11	HV	OA	48.17	-2.023	0.4601	1.10E-05	0.000207235
XCL2	HV	OA	24.79	-1.4416	0.4749	0.0024027	0.0131398
ZBED3	HV	OA	30.81	-1.0043	0.3555	0.0047321	0.0222446
ZBTB32	HV	OA	178.41	-1.1201	0.2588	1.50E-05	0.000263257
ZEB2	HV	OA	259.61	-1.5081	0.4884	0.00201495	0.01149
ZNF219	HV	OA	49.77	-1.2093	0.2119	1.16E-08	1.47E-06
AATK1	HV	SpA	22.1	-1.1195	0.411	0.00645725	0.0368041
ACRBP	HV	SpA	65.05	1.5292	0.55	0.00542937	0.032715
ALOX12	HV	SpA	39.37	1.0274	0.301	0.00064111	0.00707089
APOBEC3A1	HV	SpA	108.34	-1.0906	0.3614	0.00254396	0.019138
ASB152	HV	SpA	11.7	1.612	0.2963	5.35E-08	6.41E-06
BTBD191	HV	SpA	88.04	-1.0512	0.3086	0.000657603	0.00718044
C16orf54	HV	SpA	655.93	-1.0097	0.2623	0.00011833	0.00208663
C2orf881	HV	SpA	33.57	2.2423	0.4374	2.95E-07	2.41E-05
CD160	HV	SpA	15.22	1.165	0.4152	0.0050192	0.0310224
CD1C2	HV	SpA	13.36	-1.5997	0.6196	0.00983153	0.0495245
CD79A2	HV	SpA	219.35	-1.7366	0.282	7.37E-10	3.54E-07
CDC42EP41	HV	SpA	13.18	-1.1889	0.3975	0.00278268	0.0204689
CH25H1	HV	SpA	22.93	1.677	0.453	0.000213906	0.00322751
CLDN5	HV	SpA	25.39	2.5395	0.657	0.000110958	0.00198733
CLU	HV	SpA	313.88	2.2581	0.5758	8.79E-05	0.00169747
COBLL11	HV	SpA	34.76	-1.0174	0.3813	0.00762681	0.041358
CXCR21	HV	SpA	12.5	2.3756	0.4993	1.95E-06	9.88E-05
CXCR61	HV	SpA	400.71	-1.0473	0.2422	1.53E-05	0.000471382
DAPK11	HV	SpA	30.96	-1.1816	0.4547	0.00935445	0.0478063
DDR21	HV	SpA	11.5	-1.2125	0.4604	0.00844891	0.0444065
DYNLT4	HV	SpA	28.56	-1.0197	0.3151	0.00121212	0.0111578
ELOVL7	HV	SpA	29.06	1.5761	0.4226	0.000191467	0.00299684
ESAM	HV	SpA	45.1	1.1032	0.4221	0.00896229	0.0463159
F13A1	HV	SpA	365.34	3.1083	1.1125	0.00520471	0.031745
F2RL32	HV	SpA	23.62	-1.3386	0.3109	1.67E-05	0.000503412
FAM149A2	HV	SpA	14.17	-1.2227	0.3936	0.00189263	0.0154376
FOXB1	HV	SpA	29.15	-1.0037	0.2695	0.000195227	0.00304493
FRMD3	HV	SpA	22.35	1.3979	0.5148	0.00661509	0.0373913
GAS2L1	HV	SpA	20.54	2.1292	0.6729	0.00155628	0.0134115
GFI1B	HV	SpA	47.22	1.05	0.3363	0.00179781	0.0148606
GNG11	HV	SpA	74.69	3.2772	1.0717	0.00222871	0.0173596
GP6	HV	SpA	39.68	1.0304	0.2701	0.000136399	0.00233845
GPR251	HV	SpA	186.1	-1.2854	0.2622	9.49E-07	5.86E-05
GUCY1A1	HV	SpA	37.32	1.0949	0.3785	0.00382058	0.0254856
H2AC6	HV	SpA	324.88	1.2646	0.3783	0.000829484	0.00853249
H2BC21	HV	SpA	153.2	1.0689	0.3155	0.000704547	0.00755305
HBA12	HV	SpA	115.88	2.1106	0.6938	0.00235118	0.0180211
HBA21	HV	SpA	608.47	1.5134	0.5853	0.00971852	0.0491079
HMCN11	HV	SpA	46.82	-1.1789	0.3798	0.00191084	0.015547
IER32	HV	SpA	104.71	-1.0669	0.3462	0.00205706	0.0163668
IGLL52	HV	SpA	22.89	-1.4678	0.5619	0.00899499	0.0464478
IL4I11	HV	SpA	36.09	-1.0255	0.3661	0.00508497	0.0312352
ITGA2B	HV	SpA	120.5	2.2329	0.6204	0.000319467	0.00431313
ITGB3	HV	SpA	138.02	1.1932	0.4455	0.00740553	0.0405163
ITGB5	HV	SpA	20.39	1.9859	0.4391	6.10E-06	0.000233931
KCTD112	HV	SpA	27.73	-1.2472	0.2574	1.26E-06	7.40E-05
KMO2	HV	SpA	16.51	-1.5994	0.5779	0.0056473	0.0335447
MAMLD12	HV	SpA	13.97	-1.6314	0.3994	4.41E-05	0.0010135
MED12L1	HV	SpA	29.1	3.1443	0.6545	1.56E-06	8.65E-05
MFAP3L1	HV	SpA	14.8	3.0024	0.7138	2.60E-05	0.000702212
MSC1	HV	SpA	119.24	-1.0161	0.2331	1.30E-05	0.000413013
MYO1E	HV	SpA	26.91	-1.0053	0.3861	0.00921341	0.0473118
MYOF	HV	SpA	24.09	-1.3957	0.4603	0.00242901	0.0184647
NLGN4Y	HV	SpA	15.9	1.6449	0.5339	0.00206529	0.0164222
PCSK5	HV	SpA	173.15	1.2748	0.2703	2.40E-06	0.000115118
PF4	HV	SpA	69.54	3.2984	1.1965	0.00584111	0.0343154
PLD42	HV	SpA	11.8	-1.3996	0.4841	0.00383745	0.025585
PM20D1	HV	SpA	43.49	-1.005	0.3367	0.00283575	0.0207066
PTGS1	HV	SpA	49.7	1.7896	0.6791	0.00841263	0.0442941
RAB33A2	HV	SpA	115.77	-1.1747	0.235	5.77E-07	4.00E-05
RASGEF1B1	HV	SpA	231.01	-1.1465	0.3216	0.000364486	0.00473832
RGS18	HV	SpA	83.8	2.7206	0.7493	0.000282443	0.00393458
RUBCNL2	HV	SpA	50.76	-1.2244	0.4372	0.00510431	0.0313095
SLC43A2	HV	SpA	275.04	-1.0454	0.2099	6.31E-07	4.26E-05
SMIM5	HV	SpA	23.83	1.4312	0.4131	0.000530381	0.00617238
SPARC	HV	SpA	154.65	2.9165	1.0317	0.00470287	0.0296479
SPIB1	HV	SpA	82.21	-1.1514	0.217	1.11E-07	1.14E-05
SPX	HV	SpA	14.74	1.6309	0.4304	0.000151142	0.00253095
TMEM40	HV	SpA	16.21	1.3422	0.4724	0.0044932	0.0286879
TNF2	HV	SpA	211.37	-1.3196	0.4991	0.00819313	0.0435567
TNFRSF12A1	HV	SpA	16.28	-1.2823	0.4668	0.00601909	0.035078
TNFSF4	HV	SpA	20.59	1.0094	0.3647	0.00564219	0.0335297
TREML11	HV	SpA	21.59	2.695	1.0261	0.0086311	0.0450172
TRIM58	HV	SpA	112.41	1.4359	0.3412	2.58E-05	0.000700218
TUBB11	HV	SpA	114.36	1.8216	0.6602	0.00579496	0.0340937
ZNF385D	HV	SpA	23.8	1.5117	0.3873	9.50E-05	0.00177886
