## Supplementary material for "A regulatory T cell signature provides a shared molecular basis for the therapeutic window of opportunity in rheumatic disease": TI_multiomics_NM_tableS10.xlsx

### Sheet: ORA_table
ID	Description	GeneRatio	BgRatio	pvalue	p.adjust	qvalue	geneID	Count	direction	type	disease	label	mean_GeneRatio
GO:0006397	mRNA processing	0.058337	433/11814	3.97354508294317e-09	2.1186942382253e-05	2.03738295779118e-05	ACIN1/ADAR/APOBEC2/APP/AQR/CASC3/CDK11A/CDK12/CDK13/CELF1/CELF2/CELF6/CLASRP/CMTR1/CPEB3/CPSF7/CWC27/CWF19L1/CWF19L2/DDX17/DDX46/DDX5/DHX15/DHX8/DHX9/DYRK1A/ECD/EFTUD2/FAM172A/FMR1/FXR1/HNRNPA3/HNRNPH1/HNRNPH3/HNRNPM/HNRNPU/HTATSF1/IWS1/KHDC4/LUC7L2/LUC7L3/MBNL1/METTL14/METTL16/MTPAP/MTREX/NCBP1/NCBP2/NUP98/PAN2/PAN3/PCF11/PDE12/PNN/PNPT1/PPWD1/PRPF3/PRPF38B/PRPF39/PRPF40A/PRPF4B/PRPF8/PTBP2/PTBP…	134	up	Treg	RA	p<0.05 n=5621	0.0614184
GO:0006913	nucleocytoplasmic transport	0.0391815	294/11814	2.41366100378125e-06	0.00257393	0.00247515	ABCE1/AGT/AHCTF1/ANKLE1/APPL2/ATF2/CASC3/CBLB/CRY2/CSE1L/CTDSPL2/DDX19A/DHX9/DNAJC27/FAM53C/GSK3B/HEATR3/IPO11/IPO5/IPO7/IPO8/IWS1/JAK2/KPNA5/KPNA6/LSG1/MALT1/MAPK14/MAVS/MCM3AP/MED1/NCBP1/NCBP2/NEDD4/NEMF/NF1/NMD3/NUP107/NUP133/NUP153/NUP155/NUP160/NUP205/NUP210/NUP214/NUP43/NUP50/NUP85/NUP88/NUP98/PPP1R12A/PRKD1/PTPN11/RANBP2/RANBP6/RGPD5/SDAD1/SEH1L/SETD2/SMG1/SMG6/SMG7/SP100/SPG11/SSB/STAT3/S…	90	up	Treg	RA	p<0.05 n=5621	0.0391815
GO:0051169	nuclear transport	0.0391815	294/11814	2.41366100378125e-06	0.00257393	0.00247515	ABCE1/AGT/AHCTF1/ANKLE1/APPL2/ATF2/CASC3/CBLB/CRY2/CSE1L/CTDSPL2/DDX19A/DHX9/DNAJC27/FAM53C/GSK3B/HEATR3/IPO11/IPO5/IPO7/IPO8/IWS1/JAK2/KPNA5/KPNA6/LSG1/MALT1/MAPK14/MAVS/MCM3AP/MED1/NCBP1/NCBP2/NEDD4/NEMF/NF1/NMD3/NUP107/NUP133/NUP153/NUP155/NUP160/NUP205/NUP210/NUP214/NUP43/NUP50/NUP85/NUP88/NUP98/PPP1R12A/PRKD1/PTPN11/RANBP2/RANBP6/RGPD5/SDAD1/SEH1L/SETD2/SMG1/SMG6/SMG7/SP100/SPG11/SSB/STAT3/S…	90	up	Treg	RA	p<0.05 n=5621	0.0391815
GO:0006338	chromatin remodeling	0.0383108	293/11814	7.27383488906632e-06	0.00484801	0.00466195	ANP32E/ARID1A/ARID1B/ARID2/ATF7IP/ATRX/BAZ1B/BAZ2A/BAZ2B/BICRAL/BTAF1/CHAF1B/CHD1/CHD1L/CHD2/CHD4/CHD7/CHD8/CTR9/DDX21/EP300/EP400/ERCC6L2/EZH1/FAM172A/FAM47E/GATAD1/H2BC21/HCFC2/HDAC4/HELLS/INO80/INO80D/KAT2B/KAT6A/KDM4C/KDM5A/KDM5B/KDM5C/KDM6A/L3MBTL1/L3MBTL3/LIN54/MCM3AP/MIER1/MPHOSPH8/MYB/MYBBP1A/MYC/MYSM1/NAP1L2/NAP1L3/NAP1L4/NFRKB/PBRM1/PIK3CA/RAD54L2/RB1/RESF1/RIF1/RSF1/SART3/SCMH1/SETD2/S…	88	up	Treg	RA	p<0.05 n=5621	0.039368
GO:0016570	histone modification	0.050936	417/11814	9.5123911640794e-06	0.00520219	0.00500254	AASS/ARID4A/ARID4B/ASH1L/ASXL1/ATF2/ATRX/BAZ1B/BAZ2A/BMI1/BRCC3/BRD1/BRMS1L/CAMK2D/CHD4/CLOCK/CTNNB1/CTR9/DDB1/DDX21/DTX3L/EHMT1/ELK4/EP300/EP400/EPC1/EZH1/FAM47E/GLYR1/GTF3C4/HCFC2/HDAC4/HDAC9/HSF4/HUWE1/IWS1/JADE1/KANSL1/KANSL3/KAT2B/KAT6A/KDM2A/KDM2B/KDM3A/KDM3B/KDM4C/KDM5A/KDM5B/KDM5C/KDM6A/KMT2A/KMT2C/KMT2E/MBIP/MBTD1/MCM3AP/MIDEAS/MIER1/MORF4L2/MYB/MYBBP1A/MYSM1/NAA40/NAP1L2/NCAPG2/NCOA3/NI…	117	up	Treg	RA	p<0.05 n=5621	0.050936
GO:0034504	protein localization to nucleus	0.0330866	265/11814	0.000159261	0.0249759	0.0240174	AGT/APPL2/ATF2/CACNB4/CBLB/CCT2/CD2AP/CNEP1R1/COL1A1/CRY2/CSE1L/DTX3L/EIF2AK3/FAM53C/GLUL/GSK3B/HEATR3/HNRNPU/INTS13/IPO11/IPO5/IPO7/IPO8/JAK2/KPNA5/KPNA6/LATS1/MAPK14/MAVS/MDM2/MED1/MORC3/NF1/NMD3/NOL8/NUP107/NUP133/NUP153/NUP155/NUP214/NUP50/NUP85/NUP88/NUP98/NVL/OSBPL8/PARP9/PIKFYVE/POLR1A/PRKD1/RANBP2/RANBP6/RGPD5/SIN3A/SP100/SPG11/STAT3/STK3/STK4/SUMO4/SYNE1/TAF3/TARDBP/TFRC/TNPO1/TNPO2/TNPO…	76	up	Treg	RA	p<0.05 n=5621	0.0330866
GO:0009060	aerobic respiration	-0.0399444	166/11814	1.268963814959e-34	6.78007366332595e-31	6.52781701442594e-31	ADSL/ANTKMT/ARL2/ATP5F1A/ATP5F1B/ATP5F1C/ATP5F1D/ATP5F1E/ATP5ME/ATP5MF/ATP5MG/ATP5PB/ATP5PD/ATP5PF/ATP5PO/ATPSCKMT/BID/BLOC1S1/BNIP3/CAT/CBFA2T3/CCNB1/CHCHD2/COA6/COQ9/COX10/COX4I1/COX5A/COX5B/COX6A1/COX6B1/COX6C/COX7A2/COX7A2L/COX7B/COX7C/COX8A/CYC1/DGUOK/DNAJC15/FH/FXN/GHITM/IDH1/IDH2/IDH3B/IDH3G/MDH1/MDH2/MRPS36/MTFR1L/MTFR2/NDUFA1/NDUFA10/NDUFA11/NDUFA12/NDUFA13/NDUFA2/NDUFA3/NDUFA4/NDUFA6/ND…	115	down	Treg	RA	p<0.05 n=5621	-0.0399444
GO:0002181	cytoplasmic translation	-0.0343869	154/11814	5.57378167800053e-26	3.30896838950632e-23	3.18585626437294e-23	CNBP/DPH2/DRG1/DRG2/EIF2S2/EIF3D/EIF3F/EIF3G/EIF3H/EIF3I/EIF3K/EIF3L/FAU/FTSJ1/MIF4GD/PKM/RACK1/RBM4/RPL10/RPL10A/RPL11/RPL12/RPL13/RPL13A/RPL14/RPL15/RPL17/RPL18/RPL18A/RPL19/RPL21/RPL22/RPL22L1/RPL23/RPL23A/RPL24/RPL26/RPL26L1/RPL27/RPL27A/RPL28/RPL29/RPL3/RPL30/RPL31/RPL32/RPL34/RPL35/RPL35A/RPL36/RPL36A/RPL37/RPL37A/RPL38/RPL39/RPL4/RPL41/RPL5/RPL6/RPL7/RPL7A/RPL8/RPLP0/RPLP1/RPLP2/RPS10/RPS1…	99	down	Treg	RA	p<0.05 n=5621	-0.0351377
GO:0140053	mitochondrial gene expression	-0.0329976	163/11814	1.5813171299697e-20	4.44683022390953e-18	4.28138327654401e-18	AURKAIP1/C1QBP/CHCHD1/COA3/DAP3/FASTK/FASTKD3/GADD45GIP1/HARS1/HSD17B10/MALSU1/MPV17L2/MRPL1/MRPL10/MRPL11/MRPL12/MRPL13/MRPL14/MRPL15/MRPL16/MRPL17/MRPL18/MRPL19/MRPL2/MRPL20/MRPL21/MRPL22/MRPL23/MRPL24/MRPL27/MRPL28/MRPL30/MRPL33/MRPL34/MRPL35/MRPL36/MRPL37/MRPL38/MRPL39/MRPL4/MRPL40/MRPL41/MRPL43/MRPL45/MRPL46/MRPL47/MRPL48/MRPL49/MRPL50/MRPL51/MRPL52/MRPL53/MRPL54/MRPL55/MRPL57/MRPL58/MRPS11/…	95	down	Treg	RA	p<0.05 n=5621	-0.0329976
GO:0046034	ATP metabolic process	-0.0329976	175/11814	1.21966024053049e-17	2.71526861048101e-15	2.61424543661075e-15	AK2/ALDOA/ALDOC/ANTKMT/ARL2/ATP5F1A/ATP5F1B/ATP5F1C/ATP5F1D/ATP5F1E/ATP5IF1/ATP5MC1/ATP5MC2/ATP5MC3/ATP5ME/ATP5MF/ATP5MG/ATP5MJ/ATP5MK/ATP5PB/ATP5PD/ATP5PF/ATP5PO/ATPSCKMT/BAD/BPGM/CBFA2T3/CTNS/DGUOK/EIF6/ENO1/FIS1/GALK1/GAPDH/GIT1/GPI/HSPA1A/HSPA8/JMJD8/MLST8/NDUFA1/NDUFA10/NDUFA11/NDUFA12/NDUFA13/NDUFA2/NDUFA3/NDUFA6/NDUFA7/NDUFA8/NDUFA9/NDUFAB1/NDUFB1/NDUFB10/NDUFB11/NDUFB2/NDUFB3/NDUFB4/NDUFB…	95	down	Treg	RA	p<0.05 n=5621	-0.033334
GO:0042254	ribosome biogenesis	-0.0441125	297/11814	1.4457669688706e-12	2.08776565261503e-10	2.01008909726049e-10	AATF/ABT1/BUD23/C1D/C1QBP/CINP/DCAF13/DDX28/DDX49/DDX56/DIMT1/EBNA1BP2/EIF6/EMG1/ERAL1/ERI3/EXOSC1/EXOSC4/EXOSC5/EXOSC6/EXOSC7/EXOSC8/FBL/FDXACB1/FRG1/GRWD1/GTF2H5/GTF3A/GTPBP10/IMP3/IMP4/ISG20/LSM6/LYAR/MALSU1/METTL18/METTL25B/METTL5/MPV17L2/MRM2/MRM3/MRPL1/MRPL20/MRPL22/MRPL36/MRPS11/MRPS2/MRPS7/MTERF4/MTG2/NHP2/NIFK/NLE1/NOB1/NOC4L/NOP10/NOP14/NOP53/NPM1/NSUN5/PA2G4/PAK1IP1/PES1/PIH1D1/PIN4/PO…	127	down	Treg	RA	p<0.05 n=5621	-0.0431406
GO:0006364	rRNA processing	-0.0333449	219/11814	1.55618447071705e-10	1.80754209283505e-08	1.74029142068518e-08	ABT1/BUD23/C1D/DCAF13/DDX49/DDX56/DIMT1/EBNA1BP2/EIF6/EMG1/ERI3/EXOSC1/EXOSC4/EXOSC5/EXOSC6/EXOSC7/EXOSC8/FBL/FDXACB1/FRG1/GTF2H5/IMP3/IMP4/ISG20/LSM6/LYAR/METTL18/METTL25B/METTL5/MRM2/MRM3/MRPL1/MRPS11/MTERF4/NHP2/NIFK/NOB1/NOC4L/NOP10/NOP14/NOP53/NSUN5/PA2G4/PES1/PIH1D1/PIN4/POP4/POP5/POP7/PPAN/PWP2/RPF2/RPL10A/RPL11/RPL14/RPL26/RPL27/RPL35/RPL35A/RPL5/RPL7/RPL7A/RPP30/RPP38/RPS14/RPS15/RPS16/R…	96	down	Treg	RA	p<0.05 n=5621	-0.0321624
GO:0097190	apoptotic signaling pathway	-0.0531435	475/11814	4.8432619243775e-05	0.00319476	0.0030759	AATF/ACAA2/ADORA2A/AKT1/ANXA6/ARL6IP5/ARRB2/ATF4/ATP5IF1/BAD/BAK1/BCAP31/BCL2A1/BCL2L12/BEX3/BID/BIK/BNIP3/BNIP3L/CASP4/CASP9/CD24/CD27/CD28/CD38/CD3E/CD5/CD70/CD74/CIB1/CIDEB/COA8/CRADD/CREB3/CRIP1/CTSC/CTSH/DAP/DAP3/DAPK3/DAXX/DEDD/DEDD2/DELE1/DIABLO/E2F1/EEF1E1/ENO1/ERP29/FADD/FAF1/FAM162A/FASTK/FIS1/FXN/GABARAP/GGCT/GHITM/GNAI2/GPX1/GSKIP/GSTP1/HDAC1/HINT1/HIP1/HRAS/HSPA1A/HSPB1/HTRA2/IFI27L1…	153	down	Treg	RA	p<0.05 n=5621	-0.0532644
GO:0052547	regulation of peptidase activity	-0.0343869	287/11814	6.19881968127397e-05	0.0038271	0.00368471	ADORA2A/ADRM1/AKT1/ANXA2/APH1A/ARL6IP1/ARL6IP5/ARRB2/BAD/BAK1/BCAP31/BCL2L12/BEX3/BID/BIN1/BST2/CARD16/CARD8/CASP9/CD27/CIDEB/COL4A3/CRADD/CST7/CSTB/CTSB/CTSD/CTSH/DAP/DDRGK1/DELE1/DIABLO/FADD/FAM162A/FIS1/FURIN/GAPDH/GPI/GPX1/HDAC1/HIP1/HSF1/HSPE1/HTRA2/IGBP1/LAMTOR5/LAPTM5/LCK/LGMN/LXN/MBP/MGMT/MUL1/NDUFA13/NLE1/PARK7/PCID2/PDCD2/PDCD5/PDCD6/PEBP1/PERP/PI16/PIDD1/PIH1D1/PINK1/POR/PRDX3/PRDX5/PR…	99	down	Treg	RA	p<0.05 n=5621	-0.0343869
GO:0030336	negative regulation of cell migration	0.0301639	207/12037	8.3394325348731e-05	0.0369871	0.0339355	ACVR1C/ADAM15/ADGRG1/ADTRP/APOE/ARHGAP4/ARID2/ARID4B/ATP1B2/BCL2/BRAF/C5/CCL28/CITED2/CLASP2/CLDN5/CX3CL1/DAG1/DPP4/DUSP1/GADD45A/GREM1/GTPBP4/HDAC5/IFITM1/ING1/KANK1/MIA3/MIF/MIIP/MMRN2/NISCH/NOTCH1/PIP5KL1/RECK/RHOB/SIN3A/SINHCAF/SP100/SRGAP1/STAT3/TBXA2R/TCAF1/TIMP1/TNF/TP53INP1	46	up	Teff	RA	p<0.05 n=3514	0.0302949
GO:0006338	chromatin remodeling	0.0386885	289/12037	0.000118221	0.0381631	0.0350145	ANP32B/ARID2/ATRX/BAZ1A/BAZ2A/BRD3/CBX3/CHAF1B/CHD4/CHD7/DDX21/EP300/GATAD1/H1-10/H2AC25/H2BC21/H2BC26/H2BC4/H2BC5/H3-3B/H3C1/H3C10/HDAC4/HDAC5/INO80E/KAT2A/KAT6A/KDM1A/KDM4B/KDM4C/KDM5B/KDM5C/KDM6A/L3MBTL3/LMNB1/MCM3AP/MLLT3/MYB/MYBBP1A/MYC/NAP1L3/NAP1L4/NAP1L5/RB1/SET/SETD7/SF3B1/SIN3A/SIRT6/SMARCA4/SMARCB1/SMARCC1/SMARCD3/SMCHD1/SUPT16H/TPR/TSPYL4/TTF2/YEATS2	59	up	Teff	RA	p<0.05 n=3514	0.039368
GO:0070201	regulation of establishment of protein localization	0.0498361	404/12037	0.000220231	0.0443374	0.0406793	ACVR1C/ADTRP/AKT2/ANK3/ANP32B/APOE/B3GAT3/BAG3/CCT2/CD36/CDK16/CEP120/CEP135/CEP295/DMTN/EXPH5/F2RL1/FFAR1/GIPR/GLUL/GPLD1/GRIPAP1/GSK3B/GZMB/HDAC3/HDAC6/HIF1A/HPS4/HSP90AA1/HSP90AB1/IFI27/IFNG/IL6/INPP5K/IPO5/KLF7/MYH10/MYO1C/NDEL1/NDFIP1/NDUFAF2/NOLC1/NR1D1/OS9/OSBP/P2RX7/PFKM/PICK1/PIM3/PPID/PRKAA1/PRKCE/PRKD1/PRKN/RAB11FIP5/RAP1GDS1/SIRT6/SLC9B2/SORL1/SP100/SREBF1/STX4/SVIP/SYTL4/TARDBP/TCAF1…	76	up	Teff	RA	p<0.05 n=3514	0.0498361
GO:0010608	post-transcriptional regulation of gene expression	0.055082	458/12037	0.000251488	0.0443374	0.0406793	ABCE1/ACE/ADAR/AIRE/AKT2/APP/ATG14/BCL3/BTG2/CAPRIN1/CASC3/CDC37/CLP1/CNOT1/CNOT11/CSDE1/DDX3X/DDX6/DIS3/DPH1/DUS3L/EIF1B/EIF2AK2/EIF2AK3/EIF2S3/EIF3B/EIF4G1/EIF5A/EIF5AL1/EIF5B/FASTKD2/GCNT2/GZMB/HELZ/HNRNPL/HNRNPM/HNRNPU/IL6/IREB2/LARP1/LRPPRC/MEIOC/METTL3/MKNK2/MOV10/MTRF1/NCL/NGDN/NOLC1/NT5C3B/NUDT21/PAIP1/PAN2/PARP9/PATL2/PER1/PNPT1/POLR2D/PTCD3/PUM3/RBM3/RC3H2/ROCK1/RPS3/SAMD4A/SEPSECS/SERB…	84	up	Teff	RA	p<0.05 n=3514	0.055082
GO:0006397	mRNA processing	0.0642261	433/11814	6.60271287907079e-09	3.36606302575029e-05	3.32012204456012e-05	AHCYL1/CDK12/CDK13/CELF1/CELF2/CLASRP/CMTR1/CPEB3/CPSF6/CWC27/DDX46/DDX5/DHX15/DHX16/DHX9/FMR1/FXR1/HNRNPA2B1/HNRNPA3/HNRNPH3/HNRNPM/HNRNPR/HNRNPU/HTATSF1/KDM1A/KHDC4/LARP7/LEO1/LUC7L2/LUC7L3/MBNL1/METTL14/METTL3/MTREX/NCBP1/NCBP2/NCL/PABPN1/PAN2/PAN3/PAPOLG/PCF11/PNN/PNPT1/PPWD1/PRPF3/PRPF38B/PRPF39/PRPF40A/PRPF4B/PTBP3/PUS7/PUS7L/RBBP6/RBM25/RBM26/RBM39/RBM41/RBM5/RBM6/RBM7/RBMXL1/REST/RNASEL/R…	100	up	Treg	SpA	p<0.05 n=4176	0.0614184
GO:1903311	regulation of mRNA metabolic process	0.0372511	257/11814	2.1001202073583e-05	0.0173976	0.0171602	AHCYL1/CELF1/CELF2/CNOT10/CNOT7/CPEB3/CPSF6/CSDE1/DDX5/DHX9/DIS3/FMR1/FXR1/HNRNPA2B1/HNRNPAB/HNRNPD/HNRNPM/HNRNPU/LARP7/LEO1/MAPK14/MBNL1/METTL14/METTL3/NCBP1/NCBP2/NCL/PAN2/PAN3/PARN/PATL2/PNPT1/PUM1/PUM2/RBM25/RBM39/RBM5/RBM7/RBMXL1/RC3H1/RC3H2/REST/RNASEL/ROCK1/ROCK2/SAFB/SECISBP2/SF1/SLTM/SRPK1/SRSF6/TAF15/TARDBP/TIA1/TRA2A/TRAF5/TUT7/VIRMA	58	up	Treg	SpA	p<0.05 n=4176	0.0365457
GO:0006338	chromatin remodeling	0.0411047	293/11814	2.38884805580522e-05	0.0173976	0.0171602	ANP32E/ARID2/ATF7IP/ATRX/BAZ1A/BAZ1B/BAZ2B/BICRAL/BTAF1/CHD1/CHD1L/CHD2/CTR9/DDX21/DEK/ERCC6L2/ESR1/EZH1/EZH2/GATAD1/H2BC21/H3C10/HCFC2/HDAC2/HMGB2/KAT2B/KDM1A/KDM4C/KDM5A/KDM5B/L3MBTL1/LIN54/MPHOSPH8/MYB/MYC/NAP1L2/NAP1L4/NFE2/PADI2/PBRM1/PHF10/PIK3CA/RB1/RBBP7/RIF1/RSF1/SETD2/SETD7/SETDB1/SF3B1/SHPRH/SIRT1/SMARCA5/SMARCC1/SMCHD1/SUPT16H/SUV39H2/TASOR/TPR/TTF2/UBR2/UCHL5/YEATS2/ZRANB3	64	up	Treg	SpA	p<0.05 n=4176	0.039368
GO:0000209	protein polyubiquitination	0.032113	224/11814	0.000102079	0.0371714	0.0366641	ANAPC4/ANAPC5/ANAPC7/BCL2/CBFB/CDC23/CUL1/ERCC8/FBXO28/FBXO38/HACE1/KLHL20/LNPEP/MARCHF5/MARCHF6/MDM2/NHLRC3/NPEPPS/PELI1/PLAA/PRKN/RC3H1/RC3H2/RNF115/RNF19A/RNF20/RNF216/RNF6/SHPRH/TNKS/TNKS2/TOPORS/TRAF5/TRAF6/TRIM22/TRIM44/TRIM56/TRIM58/TTC3/UBE2D1/UBE2G1/UBE2J1/UBE2W/UBE3A/UBE3B/UBE3D/UBE4A/WWP1/ZNF738/ZNRF2	50	up	Treg	SpA	p<0.05 n=4176	0.032113
GO:0002181	cytoplasmic translation	-0.0355903	154/11814	6.48994666552242e-21	3.47666442872036e-17	3.30782334257469e-17	DRG2/EIF3D/EIF3F/EIF3G/EIF3I/EIF3K/EIF4A1/FAU/IGF2BP1/RACK1/RBM4/RPL10/RPL10A/RPL11/RPL12/RPL13/RPL13A/RPL14/RPL15/RPL17/RPL18/RPL18A/RPL19/RPL21/RPL22/RPL22L1/RPL23/RPL23A/RPL24/RPL26/RPL27/RPL27A/RPL28/RPL29/RPL3/RPL30/RPL32/RPL35/RPL35A/RPL36/RPL37/RPL37A/RPL38/RPL39/RPL41/RPL6/RPL7A/RPL8/RPL9/RPLP0/RPLP1/RPLP2/RPS10/RPS11/RPS12/RPS13/RPS14/RPS15/RPS15A/RPS16/RPS17/RPS18/RPS19/RPS2/RPS20/RPS21…	82	down	Treg	SpA	p<0.05 n=4176	-0.0351377
GO:0046034	ATP metabolic process	-0.0329861	175/11814	3.00132010563789e-13	1.46164289144565e-10	1.39065951688982e-10	ALDOA/ANTKMT/ARL2/ATP5F1A/ATP5F1B/ATP5F1D/ATP5MC2/ATP5MC3/ATP5ME/ATP5MF/ATP5MJ/ATP5PB/ATP5PO/ATP6V0C/BAD/BPGM/CBFA2T3/CTNS/DGUOK/DNAJC30/EIF6/ENO1/FIS1/FLCN/GALK1/GAPDH/GIT1/GPI/HSPA1B/HSPA8/JMJD8/MLST8/NDUFA1/NDUFA10/NDUFA11/NDUFA12/NDUFA13/NDUFA2/NDUFA3/NDUFA6/NDUFA7/NDUFA8/NDUFAB1/NDUFB1/NDUFB10/NDUFB11/NDUFB3/NDUFB7/NDUFB8/NDUFC2/NDUFS4/NDUFS5/NDUFS6/NDUFS7/NDUFS8/NDUFV1/NDUFV2/NUDT2/OGDH/PFK…	76	down	Treg	SpA	p<0.05 n=4176	-0.033334
GO:0006364	rRNA processing	-0.03125	219/11814	1.61719917714898e-06	0.000211301	0.000201039	ABT1/BUD23/DDX49/DDX56/EIF6/EMG1/ERI3/EXOSC1/EXOSC4/EXOSC7/FBL/FDXACB1/GTF2H5/IMP3/IMP4/ISG20/METTL25B/MRM2/MRM3/MRPS11/NHP2/NOB1/NOC4L/NOL6/NOP10/NOP14/NOP53/NSUN5/PES1/PIH1D1/POP4/POP7/PPAN/RPL10A/RPL11/RPL14/RPL26/RPL27/RPL35/RPL35A/RPL7A/RPP25/RPP38/RPS14/RPS15/RPS16/RPS17/RPS19/RPS21/RPS24/RPS27/RPS28/RPS6/RPS7/RPS8/RPUSD1/RRP1/RRP36/RRP8/RRP9/SIRT7/SLX9/SNU13/TBL3/TRMT112/TSR3/USP36/UTP11/U…	72	down	Treg	SpA	p<0.05 n=4176	-0.0321624
GO:0051249	regulation of lymphocyte activation	-0.0477431	403/11814	7.10138326883099e-05	0.00679323	0.00646333	ADA/ADORA2A/AMBRA1/AP3D1/AXL/BAD/BATF/BID/BLOC1S3/CCR7/CD19/CD2/CD22/CD24/CD27/CD320/CD3E/CD4/CD40/CD40LG/CD5/CD6/CD70/CD74/CD81/CLCF1/CORO1A/CSK/CTLA4/FADD/FBXO7/FCGR2B/FLOT2/FOXP3/GPNMB/GPR183/HAVCR2/HES1/HLA-A/HLA-DMA/HLA-DMB/HLA-DPA1/HLA-DPB1/HLA-DQA1/HLA-DRA/HLA-DRB1/HLA-DRB3/ICOSLG/IGLL5/IL12RB1/IL2RG/IL4I1/IRF1/KAT5/LAPTM5/LAT/LCK/LGALS1/LGALS3/LGALS9/MAD1L1/MAD2L2/MICA/MIF/MYD88/MZB1/PKN1…	110	down	Treg	SpA	p<0.05 n=4176	-0.0486766
GO:0045785	positive regulation of cell adhesion	-0.0429688	361/11814	0.000133004	0.0113096	0.0107603	ADA/AMBRA1/AP3D1/ARL2/ARPC2/BAD/BMP7/CCR7/CD24/CD27/CD3E/CD4/CD40LG/CD44/CD5/CD6/CD70/CD74/CD81/CHST2/CIB1/CORO1A/CSF1/CSK/DNM2/FADD/FLCN/FLNA/FLOT2/FOXP3/GFUS/HAVCR2/HES1/HLA-A/HLA-DMA/HLA-DMB/HLA-DPA1/HLA-DPB1/HLA-DQA1/HLA-DRA/HLA-DRB1/HLA-DRB3/ICOSLG/IL12RB1/IL2RG/IL4I1/IRAK1/ITGA5/ITGB2/KAT5/LAMA1/LCK/LDB1/LGALS1/LGALS9/LIMS2/MYADM/P4HB/PIEZO1/PLEKHA2/PNP/POLDIP2/PRKCE/PRKCZ/PRKD2/PTPN23/PTPN…	99	down	Treg	SpA	p<0.05 n=4176	-0.0429688
GO:0007159	leukocyte cell-cell adhesion	-0.0386285	324/11814	0.000267873	0.0202478	0.0192644	ADA/ADORA2A/AMBRA1/AP3D1/BAD/BMP7/CCR7/CD24/CD27/CD3E/CD4/CD40LG/CD44/CD5/CD6/CD70/CD74/CD81/CHST2/CORO1A/CSK/CTLA4/EZR/FADD/FCGR2B/FLOT2/FOXP3/GFUS/GPNMB/HAVCR2/HES1/HLA-A/HLA-DMA/HLA-DMB/HLA-DPA1/HLA-DPB1/HLA-DQA1/HLA-DRA/HLA-DRB1/HLA-DRB3/ICOSLG/IL12RB1/IL2RG/IL4I1/IRAK1/IRF1/ITGA5/ITGB2/ITGB7/KAT5/LAPTM5/LCK/LGALS1/LGALS3/LGALS9/MAD1L1/PNP/PRDX2/PRKCZ/PTPN6/PYCARD/RAC2/RARA/RELA/RHOA/RPS3/RUN…	89	down	Treg	SpA	p<0.05 n=4176	-0.0386285
GO:0097190	apoptotic signaling pathway	-0.0533854	475/11814	0.000312374	0.0220408	0.0209704	AATF/ACAA2/ADORA2A/ATF4/BAD/BAG6/BAK1/BAX/BCAP31/BCL2L12/BCL3/BID/BIK/CASP4/CD24/CD27/CD3E/CD44/CD5/CD70/CD74/CIB1/CIDEB/CRADD/CREB3/CRIP1/CTSH/DAP/DAPK1/DAPK3/DEDD2/DELE1/DIABLO/ENO1/ERP29/FADD/FASTK/FIS1/FLCN/GABARAP/GNAI2/GSTP1/HIP1/HMOX1/HRAS/HSPA1B/IFI27/IFI27L1/IFI27L2/IFI6/LCK/LGALS3/MAPK7/MAZ/MIF/MNT/MUL1/NDUFA13/NLE1/NOG/NOS3/P2RX4/P4HB/PDCD6/PDK2/PERP/PHLDA3/PIDD1/PIH1D1/PLAGL2/PLEKHF1/…	123	down	Treg	SpA	p<0.05 n=4176	-0.0532644
GO:0002250	adaptive immune response	-0.0412326	357/11814	0.000557441	0.0331801	0.0315688	ADA/ARID5A/BACH2/BATF/BCL3/CD19/CD1C/CD247/CD27/CD3D/CD3E/CD3G/CD4/CD40/CD40LG/CD48/CD6/CD7/CD70/CD74/CD79A/CD79B/CD81/CLCF1/CSK/CTLA4/CTSH/CTSL/DBNL/FADD/FCER2/FCGR2B/FOXP3/GPR183/GZMM/HAVCR2/HLA-A/HLA-B/HLA-C/HLA-DMA/HLA-DMB/HLA-DPA1/HLA-DPB1/HLA-DQA1/HLA-DRA/HLA-DRB1/HLA-DRB3/HRAS/ICOSLG/IGLL5/IL12RB1/IL18BP/IL1R1/IL21R/IL4I1/IRF1/IRF7/LAIR1/LAT/LIME1/LTA/MAD2L2/MICA/MYD88/MYO1G/NOTCH1/ORAI1/O…	95	down	Treg	SpA	p<0.05 n=4176	-0.0412326
GO:0007600	sensory perception	0.0453809	309/12037	4.96093114214757e-08	0.000263326	0.000263326	ADGRV1/ALDH7A1/ARRB2/ATP8A2/B3GNT2/BBS2/BIRC5/C5AR1/CA6/CACNA1D/CACNB4/CD36/CDH3/CDKN2D/CHRNA7/CLN5/CNR2/CRX/DRAM2/FABP5/FAM161A/GJC1/GRIK2/GRM6/GRM7/GUCA1A/HEXB/HPS1/IAPP/IL10/KIFC3/LAMC3/LCTL/LHFPL5/LPO/MAPK3/MARVELD2/MGLL/MYO3B/MYO7B/MYO9A/NAV2/NDUFB9/OPRD1/OPRM1/OR10A2/OR10G3/OR10H5/OR11G2/OR1I1/OR2AT4/OR2B11/OR2G6/OR2W3/OR4D9/OR51M1/OR5AU1/OR6C75/OR6J1/OR7A17/OR7C1/OR7D2/OR8A1/PDCL/PDE6B/PDE…	84	up	Teff	SA	p<0.05 n=3626	0.0453809
GO:0007186	G protein-coupled receptor signaling pathway	0.0610481	467/12037	2.59058918050301e-07	0.000687542	0.000687542	ACKR2/ADA/ADCY2/ADCY6/ADGRD2/ADGRF1/ADGRG1/ADGRG2/ADGRL2/ADGRV1/ADM5/ADRA1A/AKAP5/APLP1/APOE/AREG/ARHGEF1/ARRB2/AVPR1A/AZU1/C3/C5/C5AR1/C5AR2/CA2/CACNA1D/CALCRL/CAMK2A/CCL16/CCL22/CCL24/CHRM4/CNR2/CNTN2/CXCR2/DGKA/DGKB/EREG/FCN1/FFAR1/FFAR2/FRMPD1/GNG11/GPR141/GPR173/GPR82/GPSM2/GRM6/GRM7/GSK3A/GTF2H2/HCAR1/IAPP/INSL3/ITGB3/LPAR2/MAS1/MFSD2B/MGLL/MTNR1A/NLN/NLRP6/NMT2/NMUR1/NPFFR1/OPRD1/OPRM1/OR1…	113	up	Teff	SA	p<0.05 n=3626	0.0646687
GO:0006397	mRNA processing	0.0616921	433/11814	2.17332712054933e-08	0.000111666	0.000110153	ACIN1/ADAR/AQR/CASC3/CDC5L/CDK12/CDK13/CELF1/CELF2/CELF6/CLASRP/CMTR1/CMTR2/CPEB3/CPSF6/CSTF2T/CWC27/DBR1/DDX17/DDX5/DHX15/DHX9/ECD/FMR1/FXR1/HNRNPA2B1/HNRNPH3/HNRNPM/HNRNPR/HNRNPU/HTATSF1/IWS1/KHDC4/LUC7L3/MBNL1/MBNL2/METTL14/METTL16/METTL3/MTPAP/MTREX/NCBP1/NCBP2/PAN3/PAPOLA/PAPOLG/PCF11/PDE12/PNN/PPWD1/PRPF39/PRPF40A/PRPF4B/PRPF8/PTBP2/PTBP3/PUS7/PUS7L/RBBP6/RBM15/RBM25/RBM26/RBM4B/RBM5/RBM6/R…	105	up	Treg	OA	p<0.05 n=4878	0.0614184
GO:1903311	regulation of mRNA metabolic process	0.0358402	257/11814	3.92293321511337e-05	0.020156	0.0198831	ANGEL2/CASC3/CELF1/CELF2/CELF6/CNOT11/CNOT7/CPEB3/CPSF6/CSDE1/DDX17/DDX5/DHX9/DIS3/FASTKD2/FMR1/FTO/FXR1/GIGYF2/HNRNPA2B1/HNRNPM/HNRNPU/IWS1/MBNL1/MBNL2/METTL14/METTL16/METTL3/NCBP1/NCBP2/PAN3/PAPOLA/PARN/PATL1/PATL2/PDE12/PUM1/PUM2/RBM15/RBM25/RBM5/RBMXL1/RC3H1/RC3H2/REST/RNASEL/ROCK1/SAFB/SECISBP2/SF1/SLTM/SRPK1/SRSF6/TAF15/TARDBP/TENT5C/TIA1/TUT7/VIRMA/YTHDF3/ZC3H14	61	up	Treg	OA	p<0.05 n=4878	0.0365457
GO:0002181	cytoplasmic translation	-0.0354359	154/11814	1.74961685267448e-27	9.48992180890636e-24	8.70940852241852e-24	DPH1/DPH2/DPH6/DRG2/EIF2S2/EIF3D/EIF3F/EIF3G/EIF3H/EIF3I/EIF3K/EIF3L/EIF4A1/FAU/MIF4GD/RACK1/RBM4/RPL10/RPL10A/RPL11/RPL12/RPL13/RPL13A/RPL14/RPL15/RPL17/RPL18/RPL18A/RPL19/RPL21/RPL22/RPL22L1/RPL23/RPL23A/RPL24/RPL26/RPL26L1/RPL27/RPL27A/RPL28/RPL29/RPL3/RPL30/RPL31/RPL32/RPL34/RPL35/RPL35A/RPL36/RPL36A/RPL37/RPL37A/RPL38/RPL39/RPL4/RPL41/RPL5/RPL6/RPL7/RPL7A/RPL8/RPL9/RPLP0/RPLP1/RPLP2/RPS10/RP…	100	down	Treg	OA	p<0.05 n=4878	-0.0351377
GO:0046034	ATP metabolic process	-0.0340184	175/11814	7.38420794842918e-19	2.22510799512666e-16	2.04210054901296e-16	AK2/ALDOA/ALDOC/ANTKMT/ARL2/ATP5F1B/ATP5F1C/ATP5F1D/ATP5F1E/ATP5IF1/ATP5MC1/ATP5MC2/ATP5MC3/ATP5ME/ATP5MF/ATP5MG/ATP5MJ/ATP5MK/ATP5PB/ATP5PD/ATP5PF/ATP5PO/BAD/BPGM/CBFA2T3/CTNS/DDIT4/DGUOK/EIF6/ENO1/FBP1/FIS1/GALK1/GAPDH/GIT1/HSPA1A/HSPA1B/HSPA8/JMJD8/LDHA/MLST8/NDUFA1/NDUFA10/NDUFA11/NDUFA12/NDUFA13/NDUFA2/NDUFA3/NDUFA6/NDUFA7/NDUFA8/NDUFAB1/NDUFB1/NDUFB10/NDUFB11/NDUFB2/NDUFB3/NDUFB4/NDUFB5/NDU…	96	down	Treg	OA	p<0.05 n=4878	-0.033334
GO:0042254	ribosome biogenesis	-0.0421687	297/11814	2.79028656733469e-10	3.69134496127399e-08	3.38774458971136e-08	ABT1/BUD23/C1QBP/CINP/DCAF13/DDX28/DDX49/DDX51/DDX54/DDX56/DHX30/EBNA1BP2/EIF4A3/EIF6/EMG1/ERAL1/ERI3/EXOSC1/EXOSC4/EXOSC5/EXOSC6/EXOSC7/EXOSC8/FBL/FDXACB1/GRWD1/GTF2H5/GTF3A/IMP3/IMP4/ISG20/LSM6/MALSU1/METTL25B/MPV17L2/MRM2/MRPL1/MRPL20/MRPL22/MRPL36/MRPS11/MRPS2/MRPS7/MTG2/NHP2/NLE1/NOB1/NOC4L/NOL6/NOP10/NOP16/NOP2/NOP53/NOP56/NSUN5/PA2G4/PES1/PIH1D1/POP4/POP5/POP7/PPAN/PWP2/RAN/RBIS/RPL10/RPL1…	119	down	Treg	OA	p<0.05 n=4878	-0.0431406
GO:0006364	rRNA processing	-0.0318923	219/11814	9.87081077388697e-09	1.18976172527918e-06	1.09190793332658e-06	ABT1/BUD23/DCAF13/DDX49/DDX51/DDX54/DDX56/EBNA1BP2/EIF4A3/EIF6/EMG1/ERI3/EXOSC1/EXOSC4/EXOSC5/EXOSC6/EXOSC7/EXOSC8/FBL/FDXACB1/GTF2H5/IMP3/IMP4/ISG20/LSM6/METTL25B/MRM2/MRPL1/MRPS11/NHP2/NOB1/NOC4L/NOL6/NOP10/NOP2/NOP53/NOP56/NSUN5/PA2G4/PES1/PIH1D1/POP4/POP5/POP7/PPAN/PWP2/RPL10A/RPL11/RPL14/RPL26/RPL27/RPL35/RPL35A/RPL5/RPL7/RPL7A/RPP25/RPP30/RPS14/RPS15/RPS16/RPS17/RPS19/RPS21/RPS24/RPS25/RPS2…	90	down	Treg	OA	p<0.05 n=4878	-0.0321624
GO:0052548	regulation of endopeptidase activity	-0.0354359	267/11814	3.80646406801038e-07	4.04498739196405e-05	3.71230115211109e-05	ADORA2A/ADRM1/AGER/ANXA2/BAD/BAK1/BCAP31/BCL2L12/BID/BIN1/BIRC5/BST2/CARD16/CASP9/CD27/CIDEB/CLEC7A/COL28A1/COL4A3/CR1/CST3/CSTB/CTSD/CTSH/DAP/DAPK1/DELE1/DIABLO/EFNA1/EPHA4/F3/FADD/FIS1/FURIN/GAPDH/GPX1/HIP1/HIP1R/HSPE1/HTRA2/IFI6/IGBP1/INTS1/ITIH4/LAMTOR5/LAPTM5/LCK/LGALS9/LGMN/LYN/MBP/MGMT/NDUFA13/NLE1/NLRP3/PARK7/PDCD6/PEBP1/PERP/PIDD1/PIH1D1/PLAUR/PML/POR/PPARG/PRDX3/PRDX5/PRELID1/PRR7/PSENE…	100	down	Treg	OA	p<0.05 n=4878	-0.0354359
GO:0051249	regulation of lymphocyte activation	-0.0496102	403/11814	3.87793776515728e-07	4.04498739196405e-05	3.71230115211109e-05	ADA/ADAM8/ADORA2A/AGER/ANXA1/AXL/B2M/BAD/BANK1/BATF/BID/BLK/CCR7/CD19/CD2/CD22/CD24/CD27/CD300A/CD320/CD38/CD40/CD40LG/CD5/CD55/CD6/CD74/CD81/CD83/CD86/CDKN1A/CEBPB/CLCF1/CLEC7A/CORO1A/CR1/CRTAM/CSK/CTLA4/DCAF15/DLG5/EGR3/EXOSC6/FADD/FCGR2B/FOXP3/GPNMB/GPR183/HAVCR2/HES1/HLA-A/HLA-DMA/HLA-DMB/HLA-DQB1/HLA-DRA/HLA-DRB1/HLA-DRB3/HLA-F/ICOSLG/ID2/IGLL5/IL10/IL1B/IL23A/IL4I1/IL4R/IL6/IRF1/KAT5/KLRK1/…	140	down	Treg	OA	p<0.05 n=4878	-0.0486766
GO:0002252	immune effector process	-0.0538625	469/11814	1.18236853154054e-05	0.000801646	0.000735713	ACP5/ADA/AGER/ANXA1/ARID5A/AXL/B2M/BATF/BLK/BST2/C1QBP/CCL3/CD19/CD1C/CD2/CD22/CD27/CD300A/CD40/CD40LG/CD55/CD59/CD74/CD81/CD86/CLCF1/CLEC7A/CORO1A/CR1/CR2/CRTAM/CTSH/CUEDC2/CYBC1/DHX58/DLL1/ERCC1/EXOSC6/FADD/FCER1G/FCER2/FCGR2B/FES/FFAR3/FOXP3/GFER/GPR183/GRN/GZMM/HAVCR2/HLA-A/HLA-B/HLA-DMA/HLA-DMB/HLA-DQB1/HLA-DRA/HLA-DRB1/HLA-DRB3/HLA-F/HMOX1/ICAM1/IFI35/IGLL5/IL10/IL1B/IL1R1/IL21R/IL23A/IL4I1…	152	down	Treg	OA	p<0.05 n=4878	-0.0538625
GO:0043068	positive regulation of programmed cell death	-0.0450035	402/11814	0.000210527	0.00975982	0.0089571	ADAM8/ADORA2A/AKR1C3/ANXA1/APBB1/ATF4/BACE1/BAD/BAK1/BCAP31/BID/BIN1/BLK/BRMS1/C1QBP/CAPN10/CASP9/CCL3/CD40/CD40LG/CDC34/CDK5/CDK5R1/CDKN1A/CDKN2A/CLEC7A/CTLA4/CTNNBL1/CTSD/CTSH/DAPK1/DAPK3/DEDD2/DIABLO/DUSP6/E2F1/EMILIN2/ENDOG/FADD/FCER2/FIS1/GADD45B/GRN/HIP1R/HMOX1/HTRA2/ID3/IL10/IL6/ING4/LAPTM5/LCK/LGALS1/LGALS9/LTA/LTK/LYN/MAP2K6/MAP3K11/MEF2C/MYBL2/NCK2/NOTCH1/NTRK1/OSGIN1/PARK7/PDCD1/PHLDA2…	127	down	Treg	OA	p<0.05 n=4878	-0.0450035
GO:1903131	mononuclear cell differentiation	-0.0418143	372/11814	0.000291202	0.0124229	0.0114012	ADA/ADAM8/ADGRG3/AGER/ANXA1/ARMC5/AXL/B2M/BAD/BAK1/BATF/BLK/BLNK/CCR7/CCR9/CD19/CD2/CD27/CD3D/CD3G/CD40LG/CD74/CD79A/CD79B/CD83/CD86/CEBPB/CLCF1/CMTM7/CR1/CR2/CRTAM/CTLA4/CTNNBIP1/CTSL/DLL1/EGR3/FADD/FCER1G/FCGR2B/FES/FOXP3/GBA1/GPR183/GPR68/GPS2/HLA-B/HLA-DRA/HLA-DRB1/ID2/IL10/IL1B/IL23A/IL4I1/IL4R/IL6/IRF1/IRF7/IRF8/ITGB8/JMJD6/KAT5/LAG3/LCK/LFNG/LGALS1/LGALS9/LYL1/LYN/MFNG/MS4A1/NCAPH2/NFATC1/…	118	down	Treg	OA	p<0.05 n=4878	-0.0418143
GO:0002683	negative regulation of immune system process	-0.0357902	319/11814	0.000826729	0.0295012	0.0270748	ACP5/ADA/ADORA2A/ANXA1/AXL/BANF1/BANK1/BLK/BST2/CCL3/CD200/CD22/CD300A/CD55/CD59/CD74/CD86/CEBPB/CR1/CR2/CRTAM/CTLA4/CUEDC2/DDT/DHX58/DLG5/DLL1/FADD/FAM3A/FCGR2B/FOXP3/FURIN/GFER/GPNMB/GPR137/GPR137B/GPR68/GPS2/GPX1/GRN/HAVCR2/HLA-A/HLA-B/HLA-DRB1/HLA-F/HMOX1/ID2/IL10/IL4I1/IL4R/IRF1/ISG15/KLRK1/LAG3/LAPTM5/LGALS9/LPXN/LYN/MAD1L1/MICA/MIF/NBL1/NR1H2/PDCD1/PHPT1/PKN1/PPARG/PRDX2/PSMA1/PSMB4/PTPN6/…	101	down	Treg	OA	p<0.05 n=4878	-0.0357902
GO:0006979	response to oxidative stress	-0.0372077	337/11814	0.00121717	0.0374927	0.0344091	ABCD1/ADPRS/AGAP3/AKR1C3/ALOX5/ANXA1/APEX1/ATF4/ATOX1/AXL/BAD/BAK1/BANF1/CAMKK2/CCS/CD38/CHCHD2/COA8/CYB5B/CYP2E1/DAPK1/DDR2/DIABLO/ENDOG/ERCC1/GFER/GPR37L1/GPX1/GPX4/GPX7/GSS/GSTP1/HMOX1/HMOX2/HSPA1A/HSPA1B/HSPB1/HTRA2/IL10/IL6/KEAP1/KLF2/LONP1/MACROH2A1/MAP1LC3A/MCTP1/MGMT/MPV17/MSRB2/NCF1/NDUFA12/NDUFA6/NDUFB4/NDUFS2/NDUFS8/NEIL1/NR4A3/NUDT1/NUDT2/OSER1/P4HB/PARK7/PCNA/PDCD10/PDK2/PLK3/PML/PNK…	105	down	Treg	OA	p<0.05 n=4878	-0.0372077
GO:0019058	viral life cycle	-0.0301205	265/11814	0.0013438	0.0404932	0.0371628	ANPEP/APOBEC3A/APOBEC3B/AXL/BANF1/BSG/BST2/CD55/CD74/CD81/CD86/CHMP1A/CHMP2A/CHMP4B/CHMP5/CHMP6/CR1/CR2/CTBP1/CTSB/CTSL/CXCL8/CXCR6/DDX56/EEF1A1/FURIN/GRK2/HLA-DRB1/HSPA1A/HSPA1B/HSPA8/ICAM1/IFI27/IFIT1/IFITM1/IFITM2/ILF3/ISG15/ISG20/ITGA5/KPNA2/LAMTOR5/LGALS1/LGALS9/LY6E/MRC1/MVB12A/MX1/NOTCH1/OASL/P4HB/PARP10/PCBP1/PCBP2/PHB1/PLSCR1/PPIA/PPIB/PPIE/PPIH/PTX3/RAD23A/RNASEK/RPSA/SCARB1/SELPLG/SHFL…	85	down	Treg	OA	p<0.05 n=4878	-0.0301205
GO:0007186	G protein-coupled receptor signaling pathway	0.0682894	467/12037	5.14063536027998e-09	2.68752416635437e-05	2.46858721195761e-05	ABHD6/ACKR2/ADCY6/ADGRD2/ADGRF1/ADGRG1/ADGRG2/ADGRV1/AKAP5/APLP2/APOE/AREG/AVPR1A/C5/C5AR1/C5AR2/CA2/CACNA1D/CALCRL/CCL16/CCL22/CCL24/CCL3/CCL4/CCL5/CNTN2/CRTC3/CX3CL1/CXCR2/CYSLTR1/DYNLT1/EREG/F2R/FFAR1/FRMPD1/GALR1/GIPR/GNAL/GPR141/GPR173/GPR3/GPR82/GRM6/GRM7/HCAR1/IAPP/INPP5K/INSL3/ITGB3/LGR6/LPAR2/MAS1/MFSD2B/MGLL/MGRN1/NLN/NMUR1/NPFF/NPFFR1/OPRD1/OR10A2/OR10A3/OR10G3/OR11G2/OR14J1/OR1I1/OR2A…	101	up	Teff	OA	p<0.05 n=3394	0.0646687
GO:0043269	regulation of ion transport	0.0588235	413/12037	2.1099487002524e-07	0.000551541	0.00050661	ABCB11/AKAP5/AKAP9/ANK2/ANK3/APP/ATP1B2/AVPR1A/CA2/CACNA1A/CACNA1D/CACNG5/CAMK2D/CCL3/CCL4/CCL5/CEBPB/CLIC3/CNKSR3/CRY2/CTSS/CX3CL1/DLG1/DLG4/F2R/FFAR1/GRAMD2A/GRM6/GRM7/GSTM2/HAP1/HECW1/HFE/IFNG/INPP5K/ITGB3/JAK3/KCNA2/KCNA7/KCND3/KCNG1/KCNG4/KCNJ11/KCNJ14/KCNJ5/KCNJ6/KCNMB1/KLHL24/LILRB1/LYN/MAPK8IP2/MINK1/MS4A1/MYLK/NIPSNAP2/NLGN3/NOS1/OPRD1/P2RX7/PDGFRB/PER1/PLA2R1/PPIF/PPP3CC/PRKAA1/PRKCE/PR…	87	up	Teff	OA	p<0.05 n=3394	0.0588235
GO:0030336	negative regulation of cell migration	0.030426	207/12037	8.28265410489714e-05	0.0170078	0.0156223	ABHD6/ACVR1C/ADGRG1/APOE/ARID2/ARID4A/ATP1B2/BMERB1/BRAF/C5/C5AR2/CCL28/CHRD/CLASP2/CLDN5/CX3CL1/DAG1/DPP4/DUSP3/FLCN/GPR173/GREM1/IGFBP3/KANK1/KLRC4-KLRK1/KLRK1/MAGI2/MARVELD3/MECP2/MIA3/MMRN2/NFE2L2/NRG1/PIP5KL1/PRKG1/RHOB/SPRED1/SRGAP1/SRGAP2B/STAT3/TBXA2R/TCAF1/TIE1/TIMP1/TP53INP1	45	up	Teff	OA	p<0.05 n=3394	0.0302949
GO:0023061	signal release	0.0365112	282/12037	0.0005462	0.0419932	0.0385722	ABCC4/ACVR1C/BLOC1S6/BRAF/CCL5/CRY2/DAB2/DOC2A/F2R/FFAR1/GALR1/GIPR/GLUL/GPLD1/GSK3B/HFE/HIF1A/HNF1A/HNF4A/IFNG/IL11/IL6/ILDR2/KCNA2/KCNJ11/KDM5B/LILRB1/LTBP4/LYN/MCTP2/NKX3-1/NRXN2/OSBP/P2RX7/PFKM/PIM3/PRKCE/PRKN/RAB11FIP2/RAB11FIP5/RAB3A/RASL10B/RIMS2/SLC44A4/SLC9B2/SNCA/STX2/STX4/SYN3/SYP/SYT12/SYTL4/TRPM4/VPS18	54	up	Teff	OA	p<0.05 n=3394	0.0365112
GO:0010817	regulation of hormone levels	0.0371873	291/12037	0.000676539	0.0477966	0.0439028	ACVR1C/ALDH8A1/ATP6AP2/CCL5/CPQ/CRY2/CTSK/CTSZ/CYP1A2/CYP2C9/DAB2/DPP4/DUOX1/DUOX2/ERO1A/FFAR1/GALR1/GHR/GIPR/GLUL/GPLD1/HFE/HIF1A/HNF1A/HNF4A/HSD17B2/IFNG/IL11/IL6/ILDR2/IYD/KCNJ11/KDM5B/LTBP4/LYN/MBOAT4/NKX3-1/OSBP/PCSK6/PCSK7/PFKM/PIM3/PRKCE/PRKN/PRLHR/RAB11FIP2/RAB11FIP5/RASL10B/RIMS2/SCPEP1/SLC5A5/SLC9B2/STX4/SYTL4/TRPM4	55	up	Teff	OA	p<0.05 n=3394	0.0371873
