## Supplementary material for "A regulatory T cell signature provides a shared molecular basis for the therapeutic window of opportunity in rheumatic disease": TI_multiomics_NM_tableS12.xlsx

### Sheet: Sheet1
Omics	OA	SpA	RA	GroupContrib	importance	source
CD4 Treg CD45RA- (%)	0.491711	-0.0155897	-0.312655	OA	0.363987	flow cytometry
pDCs (%)	0.303547	0.222781	-0.386252	OA	0.351564	flow cytometry
Effector memory CD4 T cells (%)	0.30939	0.103027	-0.284014	OA	0.258543	flow cytometry
CD4 T cells (%)	-0.235103	-0.189972	0.302217	RA	-0.251004	flow cytometry
Neutrophils/Eosinophils (%)	-0.485107	0.13222	0.21807	RA	-0.249234	flow cytometry
CD4 Treg LAP+ (%)	-0.243949	-0.175334	0.296734	RA	-0.24797	flow cytometry
CD8 T cells (%)	0.197646	0.230754	-0.309029	SpA	0.244397	flow cytometry
Lymphocytes (%)	0.48856	-0.145795	-0.20985	OA	0.24084	flow cytometry
CD5+ B cells (%)	0.217375	0.17078	-0.27244	OA	0.208742	flow cytometry
CD56bright CD8+ NK cells (%)	-0.306494	-0.0356613	0.229316	RA	-0.192544	flow cytometry
Naive T reg (%)	-0.650075	0.42739	0.0986721	SpA	-0.172323	flow cytometry
Naive T effector cells (%)	-0.559234	0.31522	0.125456	SpA	-0.168471	flow cytometry
CD56dim CD16+ NK cells (%)	0.349273	-0.049308	-0.192508	OA	0.165667	flow cytometry
CD56bright NKG2D+ cells (%)	-0.573262	0.345066	0.118142	SpA	-0.165296	flow cytometry
CD56dim HLA-DR+ NK cells (%)	-0.153161	-0.198471	0.254678	RA	-0.162504	flow cytometry
CD56bright NK cells (%)	-0.372507	0.0857221	0.179682	RA	-0.159566	flow cytometry
Treg HLA-DR+ (%)	0.315817	-0.0363543	-0.180435	OA	0.138234	flow cytometry
FoxP3+ Treg CTLA4+ (%)	0.301742	-0.0211654	-0.182891	OA	0.135627	flow cytometry
Naive CD8 T cells (%)	-0.516477	0.309664	0.101519	SpA	-0.123321	flow cytometry
CD4 T cells HLA-DR+ (%)	0.355373	-0.109822	-0.149724	OA	0.117322	flow cytometry
CD8 T cells a4+B7+ (%)	-0.431837	0.208781	0.123665	SpA	-0.1164	flow cytometry
Innate lymphoid cells ILC3 (%)	0.0183925	0.302262	-0.250702	SpA	0.0993422	flow cytometry
Classical Monocytes (%)	-0.353017	0.138011	0.126361	SpA	-0.0886947	flow cytometry
mDC2 (%)	0.0782586	0.227866	-0.231014	SpA	0.0835243	flow cytometry
CD56dim NKp44+ cells (%)	-0.251659	0.0192235	0.151319	RA	-0.0785529	flow cytometry
T effector cells HLA-DR+ (%)	0.347882	-0.143402	-0.1188	OA	0.0777151	flow cytometry
TEMRA CD8 T cells (%)	0.383185	-0.211373	-0.0895319	OA	0.0568483	flow cytometry
Effector memory Treg (%)	0.0895521	0.154479	-0.178641	SpA	0.0473966	flow cytometry
CD56bright NKp44+ cells (%)	-0.336356	0.168064	0.0952808	SpA	-0.0453058	flow cytometry
NKT TCR-Va7.2+ cells (%)	0.00483559	0.249919	-0.196527	SpA	0.0353938	flow cytometry
CD21low B cells (%)	-0.0511326	-0.186708	0.174679	RA	-0.027636	flow cytometry
Innate lymphoid cells ILC1 (%)	0.408047	-0.278019	-0.05544	OA	0.0249273	flow cytometry
TCRgd T cells (%)	0.0542089	0.163627	-0.162378	SpA	0.0142547	flow cytometry
MAIT cells (%)	-0.109212	0.364998	-0.210236	SpA	0.00693655	flow cytometry
IL17E	-0.589089	-0.348118	0.65832	RA	-0.451826	cytokines
IL31	-0.605058	-0.31617	0.644151	RA	-0.432495	cytokines
IL33	-0.614447	-0.287501	0.628173	RA	-0.404498	cytokines
IL27	-0.538674	-0.383031	0.652035	RA	-0.401912	cytokines
IL17F	-0.558243	-0.304831	0.604464	RA	-0.312531	cytokines
IL22	-0.558347	-0.276434	0.582565	RA	-0.264984	cytokines
sVEGFR2	-0.521047	-0.310861	0.584565	RA	-0.242516	cytokines
IL23	-0.533868	-0.292125	0.578538	RA	-0.238627	cytokines
CXCR6	0.493887	0.197785	-0.479155	OA	0.475402	Treg
ABCA1	-0.468938	-0.124557	0.406031	RA	-0.369039	Treg
IGSF22	0.320087	0.242329	-0.39884	OA	0.295313	Treg
GZMK	0.237903	0.327947	-0.410801	SpA	0.275431	Treg
SPIB	-0.438791	-0.0063967	0.294716	RA	-0.210509	Treg
COBLL1	-0.432774	-0.0049058	0.289589	RA	-0.201207	Treg
RFX2	-0.495733	0.0824166	0.263615	RA	-0.194464	Treg
AATK	-0.380682	-0.0635327	0.300542	RA	-0.193013	Treg
IFI44L	-0.345077	-0.108056	0.311472	RA	-0.191913	Treg
MCOLN3	-0.294894	-0.153989	0.313865	RA	-0.173354	Treg
LHFPL2	-0.336057	-0.098426	0.298065	RA	-0.17049	Treg
ST14	-0.497001	0.128708	0.228642	RA	-0.149298	Treg
FMN1	-0.428622	0.0423464	0.250294	RA	-0.148049	Treg
APOBEC3A	-0.282746	-0.134163	0.290505	RA	-0.13757	Treg
RASGEF1B	-0.242587	-0.172848	0.293911	RA	-0.124667	Treg
TBC1D12	-0.302168	-0.0926262	0.271199	RA	-0.120728	Treg
IFI27	-0.285369	-0.111289	0.274543	RA	-0.117839	Treg
MSC	0.363483	-0.0049104	-0.236237	OA	0.101526	Treg
IL1RL1	0.250009	0.137544	-0.271502	OA	0.0985834	Treg
ZNF385D	-0.431557	0.0970981	0.209877	RA	-0.0964882	Treg
CD24	-0.319178	-0.0419157	0.243203	RA	-0.0914853	Treg
CHKA	-0.495777	0.194571	0.176882	SpA	-0.0811128	Treg
TMTC2	0.316886	0.0327251	-0.23458	OA	0.0792224	Treg
CNTNAP2	-0.413936	0.0967947	0.198475	RA	-0.0739692	Treg
RAB33A	0.0761619	0.333078	-0.307959	SpA	0.0711093	Treg
MAGEE1	0.531299	-0.25134	-0.156425	OA	0.0697238	Treg
EDA	0.102648	-0.554829	0.361421	RA	-0.0637167	Treg
CXCL2	-0.413216	0.107026	0.190085	RA	-0.0626914	Treg
ADAM23	-0.415289	0.11227	0.187397	RA	-0.0600745	Treg
IL1RN	-0.358957	0.042383	0.20426	RA	-0.0577727	Treg
GZMH	-0.274052	-0.0648071	0.231112	RA	-0.0561789	Treg
GP6	-0.241548	-0.106192	0.241662	RA	-0.0559221	Treg
GLI1	-0.269759	-0.0670757	0.230032	RA	-0.0529118	Treg
HMCN1	0.221325	0.124448	-0.242429	OA	0.0481857	Treg
CD300E	-0.379458	0.0790577	0.189427	RA	-0.0472437	Treg
DYNLT4	-0.0993135	-0.279108	0.281498	RA	-0.0465263	Treg
HLA-DRB3	0.167578	0.190307	-0.257884	SpA	0.04516	Treg
RSAD2	-0.330335	0.0224184	0.200803	RA	-0.0408852	Treg
SLC43A2	-0.129035	-0.234056	0.266274	RA	-0.0394707	Treg
KYNU	-0.282265	-0.0366221	0.214732	RA	-0.0383174	Treg
ARHGAP24	-0.412589	0.13051	0.171504	RA	-0.0381327	Treg
PTX3	-0.323754	0.020371	0.198041	RA	-0.0344301	Treg
RGS16	-0.256069	-0.0646856	0.219142	RA	-0.0327618	Treg
TNFRSF12A	-0.309958	0.00513788	0.200715	RA	-0.0319628	Treg
IER3	-0.470433	0.210965	0.147464	SpA	-0.031708	Treg
CLDN5	-0.51592	0.272236	0.130105	SpA	-0.0286743	Treg
FCER1A	0.156261	0.18532	-0.246553	SpA	0.0254585	Treg
SLC22A4	-0.366071	0.0882049	0.173511	RA	-0.0206541	Treg
TMEM176B	-0.365693	0.08995	0.171911	RA	-0.0183998	Treg
SLC11A1	-0.279634	-0.0147369	0.196064	RA	-0.0127793	Treg
EBF4	-0.456515	0.216425	0.134049	SpA	-0.0081584	Treg
DAPK1	-0.327749	0.0521192	0.176119	RA	-0.0075022	Treg
TNF	-0.253595	-0.0414588	0.19954	RA	-0.0060706	Treg
FAM153A	-0.221786	-0.0819289	0.209841	RA	-0.0057888	Treg
IL4I1	-0.310282	0.0327657	0.179556	RA	-0.0044463	Treg
UGCG	-0.456427	-0.239519	0.486703	RA	0.854359	Teff
CXCR61	0.375967	0.201204	-0.403928	OA	-0.506982	Teff
ADGRE3	0.214961	0.244269	-0.330918	SpA	-0.10604	Teff
ATP10D	0.2964	0.111708	-0.282152	OA	-0.0366722	Teff
CCR5	0.345616	0.0423722	-0.261015	OA	-0.0212208	Teff
