## Supplementary material for "A regulatory T cell signature provides a shared molecular basis for the therapeutic window of opportunity in rheumatic disease": TI_multiomics_NM_tableS13.xlsx

### Sheet: Sheet1
Omics	OA	SpA	RA	GroupContrib	importance	source
Naive T reg (%)	-0.650075	0.42739	0.0986721	SpA	-0.374567	flow cytometry
MAIT cells (%)	-0.109212	0.364998	-0.210236	SpA	-0.304913	flow cytometry
T helper Th9-Th17.1 cells (%)	-0.156814	0.410505	-0.198514	SpA	-0.29537	flow cytometry
FoxP3+ Treg CXCR5+ (%)	0.177641	-0.389331	0.176525	OA	0.288499	flow cytometry
CD4 Treg GITR+ (%)	0.430715	-0.33423	-0.0258791	OA	0.286958	flow cytometry
CD56bright NKG2D+ cells (%)	-0.573262	0.345066	0.118142	SpA	-0.273366	flow cytometry
Plasmablast (%)	-0.405675	0.339727	0.0115012	SpA	-0.2659	flow cytometry
T helper Th17 cells (%)	-0.289236	0.351451	-0.06761	SpA	-0.232755	flow cytometry
Innate lymphoid cells ILC2 (%)	-0.204505	0.300128	-0.0989921	SpA	-0.215214	flow cytometry
Central memory Treg (%)	0.290492	-0.352693	0.0810036	OA	0.21369	flow cytometry
Naive T effector cells (%)	-0.559234	0.31522	0.125456	SpA	-0.202245	flow cytometry
Innate lymphoid cells ILC1 (%)	0.408047	-0.278019	-0.05544	OA	0.181955	flow cytometry
Transitional B cells (%)	-0.0891859	0.280905	-0.153108	SpA	-0.175233	flow cytometry
Innate lymphoid cells ILC3 (%)	0.0183925	0.302262	-0.250702	SpA	-0.169875	flow cytometry
Naive CD8 T cells (%)	-0.516477	0.309664	0.101519	SpA	-0.169315	flow cytometry
NKT TCR-Va7.2+ cells (%)	0.00483559	0.249919	-0.196527	SpA	-0.131969	flow cytometry
CD8 T cells (%)	0.197646	0.230754	-0.309029	SpA	-0.107728	flow cytometry
CD4 T cells ICOS+ (%)	-0.217372	0.170153	0.0119197	SpA	-0.0897667	flow cytometry
CD8 T cells a4+B7+ (%)	-0.431837	0.208781	0.123665	SpA	-0.0618126	flow cytometry
CD4 T cells (%)	-0.235103	-0.189972	0.302217	RA	0.0608436	flow cytometry
mDC2 (%)	0.0782586	0.227866	-0.231014	SpA	-0.0603099	flow cytometry
pDCs (%)	0.303547	0.222781	-0.386252	OA	-0.0524386	flow cytometry
CD8 T cells HLA-DR+ (%)	0.227644	-0.230812	0.0282215	OA	0.0513067	flow cytometry
Effector memory Treg (%)	0.0895521	0.154479	-0.178641	SpA	-0.0475998	flow cytometry
TEMRA CD8 T cells (%)	0.383185	-0.211373	-0.0895319	OA	0.0424806	flow cytometry
Treg ICOS+ (%)	-0.0680506	0.145312	-0.067472	SpA	-0.0284918	flow cytometry
CD21low B cells (%)	-0.0511326	-0.186708	0.174679	RA	0.0228031	flow cytometry
TCRgd T cells (%)	0.0542089	0.163627	-0.162378	SpA	-0.0195297	flow cytometry
NKT-like HLA-DR+ cells (%)	0.0901476	-0.191319	0.0884703	OA	0.0192381	flow cytometry
Activated B cells CD32- (%)	0.27431	-0.187741	-0.0394569	OA	0.0128848	flow cytometry
CD56bright NKp44+ cells (%)	-0.336356	0.168064	0.0952808	SpA	-0.0081575	flow cytometry
Lymphocytes (%)	0.48856	-0.145795	-0.20985	OA	0.00670013	flow cytometry
CD5+ B cells (%)	0.217375	0.17078	-0.27244	OA	-0.0044642	flow cytometry
CD4 Treg LAP+ (%)	-0.243949	-0.175334	0.296734	RA	0.00226529	flow cytometry
TGFB1	-0.0252055	0.427425	-0.314005	SpA	-0.558811	cytokines
IP10	0.0307597	-0.444176	0.323295	RA	0.460054	cytokines
TGFa	-0.545672	0.118663	0.268553	RA	-0.413876	cytokines
sEGFR	0.120585	0.434515	-0.415766	SpA	-0.37789	cytokines
IL4	-0.143425	0.285451	-0.126106	SpA	-0.377095	cytokines
IL7	-0.258094	0.152183	0.0527132	SpA	-0.117176	cytokines
IL28A	-0.212513	0.0745195	0.0826917	RA	-0.0703051	cytokines
IL3	-0.382341	0.0548766	0.210038	RA	-0.0333486	cytokines
EDA	0.102648	-0.554829	0.361421	RA	0.432594	Treg
CLEC11A	-0.449912	0.440061	-0.043313	SpA	-0.338936	Treg
PCSK5	-0.441332	0.405507	-0.0222482	SpA	-0.308068	Treg
NLGN4Y	-0.115236	0.466072	-0.284447	SpA	-0.284002	Treg
EIF1AY	-0.0679472	0.44307	-0.297882	SpA	-0.252535	Treg
PLA2G2C	-0.446567	0.360999	0.0156394	SpA	-0.238813	Treg
SOCS6	-0.360583	0.370674	-0.0486265	SpA	-0.232389	Treg
DLGAP1	0.0718496	-0.416757	0.274949	RA	0.207526	Treg
LIPN	-0.309151	0.351778	-0.0679741	SpA	-0.191989	Treg
PKIG	-0.385244	0.345798	-0.0130976	SpA	-0.188747	Treg
BTBD6	-0.0950182	0.392368	-0.240782	SpA	-0.175517	Treg
XCL2	-0.287341	0.342499	-0.0751984	SpA	-0.151303	Treg
B3GALT6	-0.161312	0.364098	-0.175133	SpA	-0.142032	Treg
CLDN5	-0.51592	0.272236	0.130105	SpA	-0.135685	Treg
XCL1	-0.251105	0.340793	-0.0978083	SpA	-0.13075	Treg
DDR2	-0.450299	0.29466	0.0694229	SpA	-0.125996	Treg
MS4A1	-0.403408	0.290256	0.0418642	SpA	-0.115763	Treg
TCL1A	-0.254836	0.330169	-0.0871262	SpA	-0.111801	Treg
MAGEE1	0.531299	-0.25134	-0.156425	OA	0.0983642	Treg
TSPAN33	-0.388408	0.286203	0.0350932	SpA	-0.0902698	Treg
GAS2L1	-0.217112	0.301468	-0.0898348	SpA	-0.088773	Treg
PNP	-0.347847	0.272035	0.019268	SpA	-0.0823688	Treg
F2RL3	-0.383061	0.268484	0.04527	SpA	-0.0753501	Treg
PTGS2	-0.360984	0.254723	0.0413361	SpA	-0.0698245	Treg
FHIP1A	0.129332	-0.312789	0.156561	RA	0.0669942	Treg
RAB20	-0.418353	0.254033	0.0797548	SpA	-0.0651905	Treg
BLNK	-0.381242	0.261075	0.0498001	SpA	-0.0634439	Treg
CA2	-0.384339	0.246412	0.0631887	SpA	-0.0579896	Treg
H2AC6	-0.241694	0.268476	-0.0480799	SpA	-0.0555172	Treg
FCRLA	-0.254586	0.291782	-0.0575955	SpA	-0.0553847	Treg
ADRB2	-0.372335	0.241313	0.0592054	SpA	-0.0461726	Treg
BCL2A1	-0.367452	0.234446	0.0612931	SpA	-0.0442249	Treg
LRRN1	-0.363874	0.259022	0.0399188	SpA	-0.0436885	Treg
DNAJB5	-0.34917	0.274189	0.0184756	SpA	-0.0426453	Treg
CR2	-0.457151	0.253089	0.106106	SpA	-0.0422844	Treg
IRF8	-0.413781	0.228172	0.0967409	SpA	-0.0408453	Treg
RGS18	-0.323077	0.245861	0.0231579	SpA	-0.0375754	Treg
PM20D1	0.432946	-0.252523	-0.0905597	OA	0.035622	Treg
IER3	-0.470433	0.210965	0.147464	SpA	-0.0268431	Treg
MZB1	-0.430087	0.221235	0.112875	SpA	-0.0181404	Treg
KIFC3	-0.265574	0.25443	-0.0214441	SpA	-0.017862	Treg
PDE6G	-0.244313	0.277192	-0.0530922	SpA	-0.0116584	Treg
GUCY1A1	-0.155251	0.273934	-0.109386	SpA	-0.0094306	Treg
EBF4	-0.456515	0.216425	0.134049	SpA	-0.0062564	Treg
RAB33A	0.0761619	0.333078	-0.307959	SpA	-0.001354	Treg
SOX4	-0.207976	0.633838	-0.352985	SpA	-0.562096	Teff
EDA1	0.208046	-0.598087	0.325282	RA	0.451332	Teff
DNTT	-0.353694	0.461812	-0.123679	SpA	-0.387267	Teff
NRCAM	-0.234269	0.465319	-0.205257	SpA	-0.308031	Teff
CCNB2	-0.27527	0.404422	-0.131073	SpA	-0.245761	Teff
AKT1	-0.330854	0.368538	-0.0666068	SpA	-0.20849	Teff
SLC4A10	-0.169668	0.458274	-0.242469	SpA	-0.179504	Teff
DSC2	-0.0598997	0.364236	-0.242211	SpA	-0.152966	Teff
LRRC32	0.313257	-0.320978	0.0414357	OA	0.135996	Teff
TNFRSF17	-0.180821	0.374211	-0.170074	SpA	-0.126064	Teff
CDC20	-0.138078	0.319638	-0.156084	SpA	-0.103998	Teff
B3GALT61	-0.281478	0.325795	-0.0661488	SpA	-0.101166	Teff
BTBD61	-0.351093	0.298569	0.00088561	SpA	-0.0862297	Teff
OASL	0.107808	-0.359617	0.207	RA	0.0715144	Teff
ZNF683	0.31982	-0.260791	-0.0094579	OA	0.0574848	Teff
PHC2	-0.296051	0.266895	-0.0109603	SpA	-0.0475999	Teff
DAB2	0.0667874	0.354707	-0.318501	SpA	-0.0288501	Teff
MFAP3L	-0.0286393	0.3064	-0.218114	SpA	-0.0261796	Teff
GALNT12	-0.38807	0.251887	0.0614165	SpA	-0.0227638	Teff
CAVIN2	-0.0428321	0.310462	-0.211884	SpA	-0.0202444	Teff
