## Supplementary material for "A regulatory T cell signature provides a shared molecular basis for the therapeutic window of opportunity in rheumatic disease": TI_multiomics_NM_tableS18.xlsx

### Sheet: enrichment.all
#category	term ID	term description	observed gene count	background gene count	strength	signal	false discovery rate	matching proteins in your network (IDs)	matching proteins in your network (labels)
KEGG	hsa04064	NF-kappa B signaling pathway	5	101	1.29	0.8	0.0024	9606.ENSP00000224337,9606.ENSP00000267953,9606.ENSP00000356438,9606.ENSP00000398698,9606.ENSP00000427279	BLNK,BCL2A1,PTGS2,TNF,CXCL2
Reactome	HSA-6783783	Interleukin-10 signaling	4	45	1.54	0.6	0.0162	9606.ENSP00000259206,9606.ENSP00000356438,9606.ENSP00000398698,9606.ENSP00000427279	IL1RN,PTGS2,TNF,CXCL2
DISEASES	DOID:612	Primary immunodeficiency disease	9	470	0.88	0.51	0.0128	9606.ENSP00000224337,9606.ENSP00000233202,9606.ENSP00000259206,9606.ENSP00000268638,9606.ENSP00000285379,9606.ENSP00000354532,9606.ENSP00000354778,9606.ENSP00000398698,9606.ENSP00000433277	BLNK,SLC11A1,IL1RN,IRF8,CA2,PNP,CNTNAP2,TNF,MS4A1
DISEASES	DOID:2914	Immune system disease	10	675	0.77	0.46	0.0159	9606.ENSP00000224337,9606.ENSP00000233202,9606.ENSP00000259206,9606.ENSP00000268638,9606.ENSP00000285379,9606.ENSP00000354532,9606.ENSP00000354778,9606.ENSP00000398698,9606.ENSP00000433277,9606.ENSP00000451506	BLNK,SLC11A1,IL1RN,IRF8,CA2,PNP,CNTNAP2,TNF,MS4A1,TCL1A
DISEASES	DOID:417	Autoimmune disease	7	317	0.94	0.46	0.025	9606.ENSP00000233202,9606.ENSP00000259206,9606.ENSP00000268638,9606.ENSP00000285379,9606.ENSP00000354778,9606.ENSP00000398698,9606.ENSP00000433277	SLC11A1,IL1RN,IRF8,CA2,CNTNAP2,TNF,MS4A1
